# Carbon monoxide metabolism in freshwater anaerobic methanotrophic archaea

**DOI:** 10.1101/2025.09.16.676500

**Authors:** Reinier A. Egas, Heyu Lin, Andy Leu, Gene W. Tyson, Simon J. McIlroy, Cornelia U. Welte

## Abstract

Anaerobic methanotrophic archaea mitigate methane emissions in anoxic environments as key members of the biological methane filter. Despite their ecological significance, physiology of anaerobic methanotrophs remains poorly understood. Here, we demonstrate that the freshwater methanotroph ‘*Candidatus* Methanoperedens BLZ2’ prefers carbon monoxide (CO) over methane as an electron donor. In the absence of respiratory nitrate, CO oxidation led to acetogenesis and methanogenesis with rates comparable to methane oxidation. The circularized genome of ‘*Ca.* M. BLZ2’ encodes six Ni-dependent carbon monoxide dehydrogenases (CODHs), three of which were highly expressed. Furthermore, we identified a 156-kbp mobile genetic element carrying central metabolic gene clusters, including two additional, highly expressed CODHs. CODH genes were widespread in *Methanoperedenaceae* and showed diverse evolutionary affiliations, including *Methanocomedenaceae* anaerobic methanotrophs and bacterial lineages. These findings highlight a novel metabolism and genome plasticity in anaerobic methanotrophs challenging their classification as obligate methanotrophs and their ecological role in anoxic carbon cycling.
