## Supplementary S1 for "Carbon monoxide metabolism in freshwater anaerobic methanotrophic archaea"

### Sheet: S1_overview_MAGs
Locus Tag	MAG	classification (GTDB)	completeness	Completeness2	Contamination	Completeness_Model_Used	Translation_Table_Used	Coding_Density	Contig_N50	Average_Gene_Length	Genome_Size	GC_Content	Total_Coding_Sequences	Total_Contigs	Max_Contig_Length	quality
PADDDONK	ANME_pilon_3	d__Archaea;p__Halobacteriota;c__Methanosarcinia;o__Methanosarcinales;f__Methanoperedenaceae;g__Methanoperedens;s__Methanoperedens sp002487355		99.99	2.01	Neural Network (Specific Model)	11	0.881	3802081	274.971	3802081	0.4	4073	1	3802081	HQ
OCGIDNBB	metabat_sens_bins.tsv.001	d__Bacteria;p__Planctomycetota;c__UBA8742;o__UBA2392;f__UBA2392;g__UBA2392;s__		88.45	1.29	Gradient Boost (General Model)	11	0.909	193647	365.959	4464405	0.61	3700	45	438671	MQ
NOPBEHLJ	metabat_sens_bins.tsv.004	d__Bacteria;p__Hinthialibacterota;c__Hinthialibacteria;o__OLB16;f__OLB16;g__OLB16;s__OLB16 sp001567115		90.71	1.5	Gradient Boost (General Model)	11	0.915	41181	376.242	4189322	0.55	3405	151	156730	HQ
FFNNJDKF	metabat_sens_bins.tsv.005	d__Bacteria;p__Nitrospirota;c__Thermodesulfovibrionia;o__Thermodesulfovibrionales;f__Dissulfurispiraceae;g__Nitrobium;s__Nitrobium versatile		92.69	6.63	Gradient Boost (General Model)	11	0.877	11160	278.909	3787193	0.56	3983	452	44985	MQ
AHGIPJFE	metabat_sens_bins.tsv.010	d__Bacteria;p__Pseudomonadota;c__Gammaproteobacteria;o__Burkholderiales;f__Rhodocyclaceae;g__Desulfobacillus;s__Desulfobacillus sp008933825		87.39	3.16	Neural Network (Specific Model)	11	0.931	158773	314.153	3250133	0.67	3217	52	352906	MQ
CDIALJDL	metabat_sens_bins.tsv.012	d__Bacteria;p__Bacteroidota;c__Bacteroidia;o__Bacteroidales;f__Prolixibacteraceae;g__UBA1413;s__UBA1413 sp001270045		75.66	2.32	Neural Network (Specific Model)	11	0.886	28821	323.152	3163895	0.45	2899	208	110295	MQ
GLJNLELP	metabat_sens_bins.tsv.014	d__Bacteria;p__Bacillota_A;c__Clostridia;o__Acetivibrionales;f__DTU013;g__MnB-11;s__		71.63	1.17	Gradient Boost (General Model)	11	0.878	5056	269.233	2889341	0.42	3147	680	26209	MQ
CHKHEKDJ	metabat_sens_bins.tsv.019	d__Bacteria;p__Bacteroidota;c__Bacteroidia;o__Flavobacteriales;f__Vicingaceae;g__BCD5;s__BCD5 sp013112825		61.26	0.04	Neural Network (Specific Model)	11	0.921	14327	317.271	1787810	0.37	1733	261	70816	MQ
IOBGLLOA	metabat_sens_bins.tsv.022	d__Bacteria;p__Myxococcota;c__Polyangia;o__Haliangiales;f__Haliangiaceae;g__UBA2376;s__UBA2376 sp019912685		96.5	3.84	Gradient Boost (General Model)	11	0.942	49406	359.273	9937749	0.72	8705	344	197625	HQ
KGCPPKHH	metabat_sens_bins.tsv.047_sub	d__Bacteria;p__Chloroflexota;c__Anaerolineae;o__Aggregatilineales;f__Phototrophicaceae;g__GCA-2702065;s__		79.89	6.38	Gradient Boost (General Model)	11	0.888	8029	266.881	6773962	0.56	7542	1114	56527	MQ
JJLCLHJD	metabat_sspec_bins.tsv.001	d__Bacteria;p__Pseudomonadota;c__Gammaproteobacteria;o__Burkholderiales;f__Casimicrobiaceae;g__JACPUX01;s__		99.46	0.08	Gradient Boost (General Model)	11	0.908	170669	336.534	4393904	0.64	3959	47	297872	HQ
FCMHHKHL	metabat_sspec_bins.tsv.002	d__Bacteria;p__Pseudomonadota;c__Alphaproteobacteria;o__Ferrovibrionales;f__Ferrovibrionaceae;g__;s__		99.97	0.77	Gradient Boost (General Model)	11	0.902	133397	307.694	4331514	0.68	4240	63	290974	HQ
DMGEEPEN	metabat_sspec_bins.tsv.033_sub	d__Bacteria;p__Verrucomicrobiota;c__Verrucomicrobiae;o__Limisphaerales;f__J093;g__DSVZ01;s__		91.54	3.62	Gradient Boost (General Model)	11	0.891	26913	379.003	8649276	0.67	6795	488	132057	HQ
GANCDMDK	metabat_sspec_bins.tsv.040_sub	d__Bacteria;p__Pseudomonadota;c__Gammaproteobacteria;o__Burkholderiales;f__Burkholderiaceae;g__Rubrivivax;s__		89.69	0.6	Gradient Boost (General Model)	11	0.885	14528	304.542	4008905	0.72	3893	417	86282	MQ
EPCNEHLO	metabat_sspec_bins.tsv.042	d__Bacteria;p__Chloroflexota;c__Anaerolineae;o__Aggregatilineales;f__J027;g__CFX10;s__CFX10 sp019913005		96.25	3.03	Gradient Boost (General Model)	11	0.918	204382	356.734	6389922	0.51	5488	54	562816	HQ
AKAIOEBN	metabat2_refined_bins.tsv.001	d__Bacteria;p__Chloroflexota;c__Anaerolineae;o__Aggregatilineales;f__J027;g__SB15;s__SB15 sp008933735		98.29	3.25	Gradient Boost (General Model)	11	0.935	453068	354.203	6365689	0.53	5617	20	997519	HQ
DMJNPGLI	metabat2_refined_bins.tsv.025	d__Bacteria;p__Actinomycetota;c__Thermoleophilia;o__Solirubrobacterales;f__70-9;g__67-14;s__67-14 sp030835185		56.32	0.1	Gradient Boost (General Model)	11	0.876	4048	237.746	1697626	0.66	2094	480	14681	MQ
EJENPEPC	metabat2_refined_bins.tsv.033	d__Bacteria;p__Pseudomonadota;c__Gammaproteobacteria;o__Burkholderiales;f__Burkholderiaceae;g__JAEUPI01;s__JAEUPI01 sp008933545		99.34	1.43	Gradient Boost (General Model)	11	0.919	115516	323.492	4555812	0.7	4319	92	309926	HQ
CALMCFJB	metabat2_refined_bins.tsv.042_sub	d__Bacteria;p__Acidobacteriota;c__Thermoanaerobaculia;o__Multivoradales;f__UBA5704;g__JACTMI01;s__JACTMI01 sp019911865		99.48	0.86	Gradient Boost (General Model)	11	0.922	50339	355.376	3481383	0.72	3019	119	179799	HQ
ECJEKJPK	metabat2_refined_bins.tsv.062	d__Bacteria;p__Desulfobacterota;c__Desulfobacteria;o__Desulfobacterales;f__UBA2174_A;g__SpSt-501;s__		40.84	4.26	Gradient Boost (General Model)	11	0.84	2670	214.59	2766200	0.6	3627	1057	17836	LQ
GIHMDANB	plasmid_pilon_3	Ca. Methanoperedens mobile genetic element		n/a	n/a	n/a	n/a	n/a	n/a	n/a	n/a	n/a	n/a	n/a	n/a	n/a
OBDMEIME	racon_pilon_3_contig_21	d__Bacteria;p__Methylomirabilota;c__Methylomirabilia;o__Methylomirabilales;f__Methylomirabilaceae;g__Methylomirabilis;s__Methylomirabilis oxygeniifera		100	0.11	Neural Network (Specific Model)	11	0.882	2752810	297.447	2752810	0.59	2727	1	2752810	HQ
MNOJMHGF	racon_pilon_3_contig_32	d__Bacteria;p__Planctomycetota;c__Phycisphaerae;o__UBA1845;f__UBA1845;g__JABWBH01;s__JABWBH01 sp013360585		96.57	1.12	Gradient Boost (General Model)	11	0.858	5092912	351.094	5092912	0.65	4157	1	5092912	HQ
HFBOOHMF	racon_pilon_3_contig_55	d__Bacteria;p__Planctomycetota;c__Brocadiia;o__Brocadiales;f__Brocadiaceae;g__Brocadia;s__		100	1.6	Neural Network (Specific Model)	11	0.831	3874494	293.202	3874494	0.44	3672	1	3874494	HQ
GNAFANFP	racon_pilon_3_contig_90	d__Bacteria;p__Pseudomonadota;c__Gammaproteobacteria;o__Xanthomonadales;f__Rhodanobacteraceae;g__Dokdonella_A;s__Dokdonella_A sp014338185		98.53	0.57	Gradient Boost (General Model)	11	0.895	3351806	332.298	3351806	0.69	3017	1	3351806	HQ
ILCLPKEE	semibin_refined_bins.tsv.010	d__Bacteria;p__Pseudomonadota;c__Alphaproteobacteria;o__Rhizobiales;f__Hyphomicrobiaceae;g__AWTP1-13;s__AWTP1-13 sp008933705		97.09	0.93	Gradient Boost (General Model)	11	0.879	105175	301.058	5261244	0.66	5128	99	291820	HQ
KOOLKEJL	semibin_refined_bins.tsv.012	d__Bacteria;p__Pseudomonadota;c__Alphaproteobacteria;o__Rhizobiales;f__Rhizobiaceae;g__Aquamicrobium_A;s__Aquamicrobium_A sp014860725		88.39	0.76	Gradient Boost (General Model)	11	0.899	49533	307.46	4162162	0.69	4063	146	236174	MQ
DHMKNKPE	semibin_refined_bins.tsv.016	d__Bacteria;p__Pseudomonadota;c__Gammaproteobacteria;o__Competibacterales;f__Competibacteraceae;g__UBA2383;s__		100	1.01	Gradient Boost (General Model)	11	0.912	90237	336.449	3816570	0.59	3455	70	165587	HQ
EBFOHEBC	semibin_refined_bins.tsv.021	d__Bacteria;p__CLD3;c__CLD3;o__SB21;f__SB21;g__SB21;s__SB21 sp008933615		99.58	1.65	Gradient Boost (General Model)	11	0.908	39560	334.553	3592630	0.44	3256	154	131625	HQ
ICFDHMOG	semibin_refined_bins.tsv.024	d__Bacteria;p__Pseudomonadota;c__Gammaproteobacteria;o__Competibacterales;f__Competibacteraceae;g__JARSSO01;s__JARSSO01 sp008933795		96.54	1.24	Gradient Boost (General Model)	11	0.894	33639	321.372	4024446	0.63	3737	185	118323	HQ
HBEIMFGM	semibin_refined_bins.tsv.028	d__Bacteria;p__Pseudomonadota;c__Alphaproteobacteria;o__Rhizobiales;f__Hyphomicrobiaceae;g__Hyphomicrobium_C;s__		88.66	1.81	Neural Network (Specific Model)	11	0.856	27668	291.057	3735760	0.66	3669	204	94731	MQ
DLDNMMKM	semibin_refined_bins.tsv.029_sub	d__Bacteria;p__Pseudomonadota;c__Gammaproteobacteria;o__GCA-2729495;f__GCA-2729495;g__QUBU01;s__QUBU01 sp014337915		94.7	0.16	Gradient Boost (General Model)	11	0.924	250701	338.266	2878924	0.68	2626	22	780456	HQ
KMOOAILA	semibin_refined_bins.tsv.034	d__Bacteria;p__Pseudomonadota;c__Alphaproteobacteria;o__Rhizobiales;f__Kaistiaceae;g__;s__		78.36	1.45	Gradient Boost (General Model)	11	0.883	12053	274.533	3308526	0.68	3556	356	69323	MQ
BLPCLGJO	semibin_refined_bins.tsv.044_sub	d__Bacteria;p__Bacteroidota;c__Bacteroidia;o__Cytophagales;f__Cyclobacteriaceae;g__ELB16-189;s__ELB16-189 sp002344795		52	1.08	Gradient Boost (General Model)	11	0.862	7163	254.86	2014013	0.42	2279	325	40770	MQ
PCGHCCNF	semibin_refined_bins.tsv.047	d__Bacteria;p__Pseudomonadota;c__Alphaproteobacteria;o__Rhodobacterales;f__Rhodobacteraceae;g__Albidovulum;s__Albidovulum sp008933605		55.25	2.22	Neural Network (Specific Model)	11	0.888	6410	254.96	2401879	0.68	2797	414	34559	MQ
FDCMNBGA	semibin_refined_bins.tsv.049	d__Bacteria;p__Bacteroidota;c__Kapaibacteriia;o__Kapaibacteriales;f__Kapaibacteriaceae;g__OLB6;s__OLB6 sp001567175		100	0.07	Gradient Boost (General Model)	11	0.93	89253	382.522	2731396	0.5	2219	68	503212	HQ
LPELLJOC	semibin_refined_bins.tsv.059	d__Bacteria;p__Pseudomonadota;c__Alphaproteobacteria;o__Rhizobiales;f__Rhizobiaceae;g__DUSC01;s__DUSC01 sp008933895		94.29	0.08	Neural Network (Specific Model)	11	0.902	142117	311.564	4994370	0.67	4830	58	450340	HQ
