## Supplementary S2 for "Carbon monoxide metabolism in freshwater anaerobic methanotrophic archaea"

### Sheet: S2_RA_DNA(%)
Genome	classification	Relative Abundance (%)	Genome length (bp)
unmapped	Unmapped	8.64712	NA
ANME_pilon_3	d__Archaea;p__Halobacteriota;c__Methanosarcinia;o__Methanosarcinales;f__Methanoperedenaceae;g__Methanoperedens;s__Methanoperedens sp002487355	35.9436	3802081
plasmid_pilon_3	Ca. Methanoperedens carboxydovorans mobile genetic element	1.12029	156724
semibin_refined_bins.tsv.049	d__Bacteria;p__Bacteroidota;c__Kapaibacteriia;o__Kapaibacteriales;f__Kapaibacteriaceae;g__OLB6;s__OLB6 sp001567175	0.21356	2731396
metabat_sens_bins.tsv.004	d__Bacteria;p__Hinthialibacterota;c__Hinthialibacteria;o__OLB16;f__OLB16;g__OLB16;s__OLB16 sp001567115	0.23652	4189322
semibin_refined_bins.tsv.034	d__Bacteria;p__Pseudomonadota;c__Alphaproteobacteria;o__Rhizobiales;f__Kaistiaceae;g__;s__	0.237426	3308526
metabat_sspec_bins.tsv.033_sub	d__Bacteria;p__Verrucomicrobiota;c__Verrucomicrobiae;o__Limisphaerales;f__J093;g__DSVZ01;s__	3.35287	8649276
metabat2_refined_bins.tsv.042_sub	d__Bacteria;p__Acidobacteriota;c__Thermoanaerobaculia;o__Multivoradales;f__UBA5704;g__JACTMI01;s__JACTMI01 sp019911865	0.598026	3481383
metabat2_refined_bins.tsv.033	d__Bacteria;p__Pseudomonadota;c__Gammaproteobacteria;o__Burkholderiales;f__Burkholderiaceae;g__JAEUPI01;s__JAEUPI01 sp008933545	1.69499	4555812
semibin_refined_bins.tsv.016	d__Bacteria;p__Pseudomonadota;c__Gammaproteobacteria;o__Competibacterales;f__Competibacteraceae;g__UBA2383;s__	0.558037	3816570
metabat_sspec_bins.tsv.040_sub	d__Bacteria;p__Pseudomonadota;c__Gammaproteobacteria;o__Burkholderiales;f__Burkholderiaceae;g__Rubrivivax;s__	0.570309	4008905
racon_pilon_3_contig_32	d__Bacteria;p__Planctomycetota;c__Phycisphaerae;o__UBA1845;f__UBA1845;g__JABWBH01;s__JABWBH01 sp013360585	22.6025	5092912
metabat_sens_bins.tsv.022	d__Bacteria;p__Myxococcota;c__Polyangia;o__Haliangiales;f__Haliangiaceae;g__UBA2376;s__UBA2376 sp019912685	0.93909	9937749
metabat2_refined_bins.tsv.062	d__Bacteria;p__Desulfobacterota;c__Desulfobacteria;o__Desulfobacterales;f__UBA2174_A;g__SpSt-501;s__	0.117676	2766200
semibin_refined_bins.tsv.012	d__Bacteria;p__Pseudomonadota;c__Alphaproteobacteria;o__Rhizobiales;f__Rhizobiaceae;g__Aquamicrobium_A;s__Aquamicrobium_A sp014860725	0.547693	4162162
metabat_sens_bins.tsv.014	d__Bacteria;p__Bacillota_A;c__Clostridia;o__Acetivibrionales;f__DTU013;g__MnB-11;s__	0.111948	2889341
metabat_sens_bins.tsv.012	d__Bacteria;p__Bacteroidota;c__Bacteroidia;o__Bacteroidales;f__Prolixibacteraceae;g__UBA1413;s__UBA1413 sp001270045	0.151047	3163895
semibin_refined_bins.tsv.024	d__Bacteria;p__Pseudomonadota;c__Gammaproteobacteria;o__Competibacterales;f__Competibacteraceae;g__JARSSO01;s__JARSSO01 sp008933795	0.369477	4024446
metabat2_refined_bins.tsv.001	d__Bacteria;p__Chloroflexota;c__Anaerolineae;o__Aggregatilineales;f__J027;g__SB15;s__SB15 sp008933735	3.41562	6365689
semibin_refined_bins.tsv.047	d__Bacteria;p__Pseudomonadota;c__Alphaproteobacteria;o__Rhodobacterales;f__Rhodobacteraceae;g__Albidovulum;s__Albidovulum sp008933605	1.37366	2401879
semibin_refined_bins.tsv.029_sub	d__Bacteria;p__Pseudomonadota;c__Gammaproteobacteria;o__GCA-2729495;f__GCA-2729495;g__QUBU01;s__QUBU01 sp014337915	0.357105	2878924
metabat_sspec_bins.tsv.001	d__Bacteria;p__Pseudomonadota;c__Gammaproteobacteria;o__Burkholderiales;f__Casimicrobiaceae;g__JACPUX01;s__	1.1914	4393904
racon_pilon_3_contig_90	d__Bacteria;p__Pseudomonadota;c__Gammaproteobacteria;o__Xanthomonadales;f__Rhodanobacteraceae;g__Dokdonella_A;s__Dokdonella_A sp014338185	1.33577	3351806
semibin_refined_bins.tsv.021	d__Bacteria;p__CLD3;c__CLD3;o__SB21;f__SB21;g__SB21;s__SB21 sp008933615	0.173956	3592630
metabat_sens_bins.tsv.019	d__Bacteria;p__Bacteroidota;c__Bacteroidia;o__Flavobacteriales;f__Vicingaceae;g__BCD5;s__BCD5 sp013112825	0.0949766	1787810
metabat_sspec_bins.tsv.002	d__Bacteria;p__Pseudomonadota;c__Alphaproteobacteria;o__Ferrovibrionales;f__Ferrovibrionaceae;g__;s__	1.19323	4331514
racon_pilon_3_contig_55	d__Bacteria;p__Planctomycetota;c__Brocadiia;o__Brocadiales;f__Brocadiaceae;g__Brocadia;s__	2.05046	3874494
metabat_sens_bins.tsv.010	d__Bacteria;p__Pseudomonadota;c__Gammaproteobacteria;o__Burkholderiales;f__Rhodocyclaceae;g__Desulfobacillus;s__Desulfobacillus sp008933825	2.1025	3250133
racon_pilon_3_contig_21	d__Bacteria;p__Methylomirabilota;c__Methylomirabilia;o__Methylomirabilales;f__Methylomirabilaceae;g__Methylomirabilis;s__Methylomirabilis oxygeniifera	0.688561	2752810
metabat_sspec_bins.tsv.042	d__Bacteria;p__Chloroflexota;c__Anaerolineae;o__Aggregatilineales;f__J027;g__CFX10;s__CFX10 sp019913005	3.50745	6389922
metabat2_refined_bins.tsv.025	d__Bacteria;p__Actinomycetota;c__Thermoleophilia;o__Solirubrobacterales;f__70-9;g__67-14;s__67-14 sp030835185	0.336363	1697626
metabat_sens_bins.tsv.001	d__Bacteria;p__Planctomycetota;c__UBA8742;o__UBA2392;f__UBA2392;g__UBA2392;s__	1.73921	4464405
semibin_refined_bins.tsv.010	d__Bacteria;p__Pseudomonadota;c__Alphaproteobacteria;o__Rhizobiales;f__Hyphomicrobiaceae;g__AWTP1-13;s__AWTP1-13 sp008933705	0.601745	5261244
metabat_sens_bins.tsv.005	d__Bacteria;p__Nitrospirota;c__Thermodesulfovibrionia;o__Thermodesulfovibrionales;f__Dissulfurispiraceae;g__Nitrobium;s__Nitrobium versatile	0.187283	3787193
semibin_refined_bins.tsv.044_sub	d__Bacteria;p__Bacteroidota;c__Bacteroidia;o__Cytophagales;f__Cyclobacteriaceae;g__ELB16-189;s__ELB16-189 sp002344795	0.0911224	2014013
semibin_refined_bins.tsv.028	d__Bacteria;p__Pseudomonadota;c__Alphaproteobacteria;o__Rhizobiales;f__Hyphomicrobiaceae;g__Hyphomicrobium_C;s__	0.242449	3735760
semibin_refined_bins.tsv.059	d__Bacteria;p__Pseudomonadota;c__Alphaproteobacteria;o__Rhizobiales;f__Rhizobiaceae;g__DUSC01;s__DUSC01 sp008933895	1.02247	4994370
metabat_sens_bins.tsv.047_sub	d__Bacteria;p__Chloroflexota;c__Anaerolineae;o__Aggregatilineales;f__Phototrophicaceae;g__GCA-2702065;s__	0.282466	6773962
Total		100
