## Supplementary S5 for "Carbon monoxide metabolism in freshwater anaerobic methanotrophic archaea"

### Sheet: S5_carbon_balances_CO-CO2
CO [mmol] Total (liquid+headspace)			CO			combined CO			carbon balance			No correction for CO underestimation				Correction CO after refeed - see notes below
timepoint	timestamp	[h]	1	2	3	Av.	std. dev		timepoint	timestamp	[h]	mmol C substrate	mmol C products	% C-balance	mmol C-summed	mmol C substrate	mmol C products	% C-balance	mmol C-summed
0	2025-01-08 19:18:00	3.63333	0.363161	0.363667	0.382194	0.369674	0.0108458		0	2025-01-08 19:18:00	3.63333	0.369674	0.134109	1	0.503784	0.369674	0.134109	1	0.503784
1	2025-01-09 07:50:00	16.1667	0.177741	0.176128	0.228808	0.194225	0.02996		1	2025-01-09 07:50:00	16.1667	0.194225	0.280749	0.942815	0.474975	0.194225	0.280749	0.942815	0.474975
2	2025-01-09 11:52:00	20.2	0.139765	0.136419	0.187487	0.154557	0.0285672		2	2025-01-09 11:52:00	20.2	0.154557	0.311467	0.92505	0.466025	0.154557	0.311467	0.92505	0.466025
3	2025-01-09 15:36:00	23.9333	0.293657	0.294338	0.352663	0.313552	0.0338724		3	2025-01-09 15:36:00	23.9333	0.313552	0.340281	0.986504	0.653833	0.313552	0.340281	0.934721	0.653833
4	2025-01-10 08:17:00	40.6167	0.129757	0.123372	0.18907	0.1474	0.0362284		4	2025-01-10 08:17:00	40.6167	0.1474	0.476464	0.941285	0.623864	0.1474	0.476464	0.891876	0.623864
5	2025-01-10 15:00:00	47.3333	0.0927889	0.0878509	0.144638	0.108426	0.0314578		5	2025-01-10 15:00:00	47.3333	0.108426	0.511347	0.935114	0.619773	0.108426	0.511347	0.886028	0.619773
6	2025-01-11 08:15:00	64.5833	0.0413774	0.0386006	0.0737015	0.0512265	0.0195134		6	2025-01-11 08:15:00	64.5833	0.0512265	0.582102	0.955566	0.633329	0.0512265	0.582102	0.905407	0.633329
7	2025-01-12 08:25:00	88.75	0.014516	0.0105593	0.0235639	0.0162131	0.00666632		7	2025-01-12 08:25:00	88.75	0.0162131	0.660407	1.02088	0.67662	0.0162131	0.660407	0.967297	0.67662
8	2025-01-13 09:00:00	113.333	0.00402742	0.00483669	0.00605488	0.00497299	0.00102058		8	2025-01-13 09:00:00	113.333	0.00497299	0.719788	1.09352	0.724761	0.00497299	0.719788	1.03612	0.724761
CO oxidized [mmol] Total (liquid+headspace)			CO			combined CO			timepoint	timestamp	[h]	mmol CO oxidized	mmol CO2	mmol acetate	mmol formate	mmol methane
timepoint	timestamp	[h]	1	2	3	Av.	std. dev		0	2025-01-08 19:18:00	3.63333	0	0	0	0	0
0	2025-01-08 19:18:00	3.63333	0	0	0	0	0		1	2025-01-09 07:50:00	16.1667	0.175449	0.0753129	0.0119849	0.0336941	0.0136633		Correction for CO refeed:
1	2025-01-09 07:50:00	16.1667	0.18542	0.187539	0.153387	0.175449	0.0191356		2	2025-01-09 11:52:00	20.2	0.215117	0.0895331	0.0165101	0.0385617	0.016243		av added CO	0.523696
2	2025-01-09 11:52:00	20.2	0.223396	0.227248	0.194707	0.215117	0.0177799		3	2025-01-09 15:36:00	23.9333	0.251834	0.109681	0.0193205	0.0389441	0.0189054		max CO oxidized	0.523696
3	2025-01-09 15:36:00	23.9333	0.223396	0.227248	0.194707	0.215117	0.0177799		4	2025-01-10 08:17:00	40.6167	0.417987	0.201823	0.0354016	0.0394732	0.0302552		mmol CO oxidized/h	0.00983503	between 20-23h (injection after 20h, followed by measurements at 23h)
4	2025-01-10 08:17:00	40.6167	0.387295	0.398213	0.3583	0.381269	0.0206275		5	2025-01-10 15:00:00	47.3333	0.456961	0.22293	0.0399816	0.0411503	0.0331941		mmol CO missed	0.0367175	based on this assumption - to correct for linear CO decrease by approximation between measurements during refeed
5	2025-01-10 15:00:00	47.3333	0.424263	0.433734	0.402732	0.420243	0.0158875		6	2025-01-11 08:15:00	64.5833	0.51416	0.260803	0.0529364	0.0427468	0.0385704
6	2025-01-11 08:15:00	64.5833	0.475675	0.482985	0.473668	0.477443	0.00490316		7	2025-01-12 08:25:00	88.75	0.549173	0.293382	0.0697569	0.0488441	0.0445574
7	2025-01-12 08:25:00	88.75	0.502536	0.511026	0.523806	0.512456	0.0107068		8	2025-01-13 09:00:00	113.333	0.560414	0.312066	0.0846933	0.0549333	0.0492937
8	2025-01-13 09:00:00	113.333	0.513025	0.516748	0.541315	0.523696	0.0153716
									timepoint	timestamp	[h]	% CO2	% Acetate	% formate	% methane	sum
CO2 [mmol] Total (liquid+headspace)			CO			combined CO			0	2025-01-08 19:18:00	3.63333	0	0	0	0	0
timepoint	timestamp	[h]	1	2	3	Av.	std. dev		1	2025-01-09 07:50:00	16.1667	0.429258	0.13662	0.192045	0.0778762	0.835799
0	2025-01-08 19:18:00	3.63333	0.124857	0.117575	0.118166	0.120199	0.00404473		2	2025-01-09 11:52:00	20.2	0.416207	0.153499	0.179259	0.0755076	0.824473
1	2025-01-09 07:50:00	16.1667	0.207515	0.197741	0.18128	0.195512	0.0132592		3	2025-01-09 15:36:00	23.9333	0.43553	0.153438	0.154642	0.0750707	0.81868
2	2025-01-09 11:52:00	20.2	0.222352	0.213301	0.193545	0.209732	0.0147313		4	2025-01-10 08:17:00	40.6167	0.482845	0.169391	0.0944366	0.0723832	0.819055
3	2025-01-09 15:36:00	23.9333	0.241429	0.233808	0.214405	0.22988	0.0139335		5	2025-01-10 15:00:00	47.3333	0.487854	0.174989	0.0900522	0.0726412	0.825537
4	2025-01-10 08:17:00	40.6167	0.337156	0.328164	0.300746	0.322022	0.0189659		6	2025-01-11 08:15:00	64.5833	0.507241	0.205914	0.083139	0.0750163	0.87131
5	2025-01-10 15:00:00	47.3333	0.358365	0.348811	0.322212	0.343129	0.0187344		7	2025-01-12 08:25:00	88.75	0.534225	0.254043	0.0889412	0.0811354	0.958345
6	2025-01-11 08:15:00	64.5833	0.394456	0.384424	0.364126	0.381002	0.0154517		8	2025-01-13 09:00:00	113.333	0.556849	0.302253	0.0980227	0.0879595	1.04508
7	2025-01-12 08:25:00	88.75	0.428757	0.413324	0.398663	0.413582	0.015049
8	2025-01-13 09:00:00	113.333	0.446914	0.430462	0.419418	0.432265	0.0138363
CH4 [mmol] Total (liquid+headspace)			CO			combined CO
timepoint	timestamp	[h]	1	2	3	Av.	std. dev
0	2025-01-08 19:18:00	3.63333	0.00593647	0.00682611	0.00446055	0.00574104	0.00119483
1	2025-01-09 07:50:00	16.1667	0.0201038	0.0229918	0.0151174	0.0194043	0.00398352
2	2025-01-09 11:52:00	20.2	0.0228949	0.0256618	0.0173954	0.021984	0.00420782
3	2025-01-09 15:36:00	23.9333	0.0252392	0.0288891	0.0198109	0.0246464	0.00456808
4	2025-01-10 08:17:00	40.6167	0.0372868	0.0419241	0.0287779	0.0359963	0.0066674
5	2025-01-10 15:00:00	47.3333	0.0399406	0.0450534	0.0318116	0.0389352	0.00667788
6	2025-01-11 08:15:00	64.5833	0.0458635	0.0506145	0.0364563	0.0443114	0.00720561
7	2025-01-12 08:25:00	88.75	0.0521013	0.057172	0.0416221	0.0502984	0.00793018
8	2025-01-13 09:00:00	113.333	0.0577199	0.0620607	0.0453236	0.0550347	0.00868568
Formate (mmol)			CO			CO
timepoint	timestamp	[h]	1	2	3	Av.	std. dev
0	2025-01-08 19:18:00	3.63333	0.00816914	0.00797925	0.00835903	0.00816914	0.000189888
1	2025-01-09 07:50:00	16.1667	0.0603868	0.0305527	0.0346501	0.0418632	0.0161722
2	2025-01-09 11:52:00	20.2	0.0671368	0.0329457	0.0401101	0.0467309	0.0180315
3	2025-01-09 15:36:00	23.9333	0.0688505	0.0318829	0.0406062	0.0471132	0.0193238
4	2025-01-10 08:17:00	40.6167	0.069332	0.0348407	0.0387544	0.0476424	0.0188854
5	2025-01-10 15:00:00	47.3333	0.0701916	0.036304	0.0414627	0.0493194	0.018259
6	2025-01-11 08:15:00	64.5833	0.0732553	0.0366331	0.0428593	0.0509159	0.0195953
7	2025-01-12 08:25:00	88.75	0.079314	0.042046	0.0496799	0.0570133	0.0196865
8	2025-01-13 09:00:00	113.333	0.0858312	0.0483118	0.0551642	0.0631024	0.0199797
Acetate (mmol)			CO			CO
timepoint	timestamp	[h]	1	2	3	Av.	std. dev
0	2025-01-08 19:18:00	3.63333	0	0	0	0	0
1	2025-01-09 07:50:00	16.1667	0.0159013	0.0121984	0.00785497	0.0119849	0.00402743
2	2025-01-09 11:52:00	20.2	0.0222877	0.0160911	0.0111516	0.0165101	0.00557988
3	2025-01-09 15:36:00	23.9333	0.0262271	0.018029	0.0137054	0.0193205	0.00635999
4	2025-01-10 08:17:00	40.6167	0.0468298	0.0348895	0.0244854	0.0354016	0.011181
5	2025-01-10 15:00:00	47.3333	0.0479297	0.0423559	0.0296591	0.0399816	0.00936384
6	2025-01-11 08:15:00	64.5833	0.066499	0.0528219	0.0394885	0.0529364	0.0135056
7	2025-01-12 08:25:00	88.75	0.0842434	0.0721164	0.0529108	0.0697569	0.015799
8	2025-01-13 09:00:00	113.333	0.100372	0.0910514	0.0626567	0.0846933	0.0196449
