## Supplementary S10 for "Carbon monoxide metabolism in freshwater anaerobic methanotrophic archaea"

### Sheet: S10_RA_RNA%
Locus Tag	MAG	classification (GTDB)	CH4/NO3 - 1	CH4/NO3 - 2	CH4/NO3 - 3	CO/NO3 - 1	CO/NO3 - 2	CO/NO3 - 3	CO/CO2 - 1	CO/CO2 - 2	CO/CO2 - 3	av CH4/NO3	av CO/NO3	av CO/CO2
PADDDONK	ANME_pilon_3	d__Archaea;p__Halobacteriota;c__Methanosarcinia;o__Methanosarcinales;f__Methanoperedenaceae;g__Methanoperedens;s__Methanoperedens sp002487355	33.3453	35.079	41.6231	55.8597	63.4243	48.9736	58.1766	59.6553	57.8665	36.6825	56.0859	58.5661
AKAIOEBN	metabat2_refined_bins.tsv.001	d__Bacteria;p__Chloroflexota;c__Anaerolineae;o__Aggregatilineales;f__J027;g__SB15;s__SB15 sp008933735	11.0589	9.40102	9.02324	8.11433	5.56819	7.64311	19.5229	16.1334	15.6055	9.8277	7.10854	17.0873
DMJNPGLI	metabat2_refined_bins.tsv.025	d__Bacteria;p__Actinomycetota;c__Thermoleophilia;o__Solirubrobacterales;f__70-9;g__67-14;s__67-14 sp030835185	0.0130829	0.0154844	0.0140373	0.00802565	0.00559366	0.0132701	0.00360273	0.00485398	0.00443665	0.0142015	0.00896314	0.00429778
EJENPEPC	metabat2_refined_bins.tsv.033	d__Bacteria;p__Pseudomonadota;c__Gammaproteobacteria;o__Burkholderiales;f__Burkholderiaceae;g__JAEUPI01;s__JAEUPI01 sp008933545	0.24893	1.2974	1.04286	0.245902	0.0388334	0.796681	0.0922942	0.5387	0.33067	0.863064	0.360472	0.320555
CALMCFJB	metabat2_refined_bins.tsv.042_sub	d__Bacteria;p__Acidobacteriota;c__Thermoanaerobaculia;o__Multivoradales;f__UBA5704;g__JACTMI01;s__JACTMI01 sp019911865	0.796586	0.985902	0.881239	0.437893	0.349512	0.652505	0.280062	0.28754	0.414379	0.887909	0.47997	0.327327
ECJEKJPK	metabat2_refined_bins.tsv.062	d__Bacteria;p__Desulfobacterota;c__Desulfobacteria;o__Desulfobacterales;f__UBA2174_A;g__SpSt-501;s__	0.0595488	0.0422085	0.0688692	0.0458469	0.0288713	0.0489208	0.209956	0.127464	0.140392	0.0568755	0.041213	0.159271
OCGIDNBB	metabat_sens_bins.tsv.001	d__Bacteria;p__Planctomycetota;c__UBA8742;o__UBA2392;f__UBA2392;g__UBA2392;s__	0.906153	0.772832	0.713107	0.209504	0.564555	0.711201	0.00770118	0.00516006	0.0073918	0.797364	0.495087	0.00675102
NOPBEHLJ	metabat_sens_bins.tsv.004	d__Bacteria;p__Hinthialibacterota;c__Hinthialibacteria;o__OLB16;f__OLB16;g__OLB16;s__OLB16 sp001567115	0.0480601	0.054826	0.0517503	0.0278922	0.023922	0.0315227	0.00173032	0.00157611	0.00234743	0.0515455	0.027779	0.00188462
FFNNJDKF	metabat_sens_bins.tsv.005	d__Bacteria;p__Nitrospirota;c__Thermodesulfovibrionia;o__Thermodesulfovibrionales;f__Dissulfurispiraceae;g__Nitrobium;s__Nitrobium versatile	0.0566488	0.0534482	0.0461354	0.0792453	0.0686676	0.0862127	0.132625	0.112219	0.141354	0.0520774	0.0780419	0.128733
AHGIPJFE	metabat_sens_bins.tsv.010	d__Bacteria;p__Pseudomonadota;c__Gammaproteobacteria;o__Burkholderiales;f__Rhodocyclaceae;g__Desulfobacillus;s__Desulfobacillus sp008933825	1.73849	1.78162	1.73988	0.967394	0.75746	1.25559	0.280198	0.251774	0.368656	1.75333	0.99348	0.300209
CDIALJDL	metabat_sens_bins.tsv.012	d__Bacteria;p__Bacteroidota;c__Bacteroidia;o__Bacteroidales;f__Prolixibacteraceae;g__UBA1413;s__UBA1413 sp001270045	0.170483	0.143138	0.170594	0.0894207	0.0711403	0.0922894	0.0913722	0.0500885	0.0601099	0.161405	0.0842835	0.0671902
GLJNLELP	metabat_sens_bins.tsv.014	d__Bacteria;p__Bacillota_A;c__Clostridia;o__Acetivibrionales;f__DTU013;g__MnB-11;s__	0.0381809	0.0318244	0.0505224	0.00633469	0.00469823	0.00594555	0.0715335	0.0447457	0.0536701	0.0401759	0.00565949	0.0566498
CHKHEKDJ	metabat_sens_bins.tsv.019	d__Bacteria;p__Bacteroidota;c__Bacteroidia;o__Flavobacteriales;f__Vicingaceae;g__BCD5;s__BCD5 sp013112825	0.0139484	0.0115008	0.0133757	0.00535326	0.0063205	0.00453037	0.000214711	0.000267254	0.000187795	0.0129416	0.00540138	0.000223253
IOBGLLOA	metabat_sens_bins.tsv.022	d__Bacteria;p__Myxococcota;c__Polyangia;o__Haliangiales;f__Haliangiaceae;g__UBA2376;s__UBA2376 sp019912685	0.436408	0.507419	0.658758	0.416641	0.356009	0.38444	0.131659	0.0676016	0.123418	0.534195	0.385696	0.107559
KGCPPKHH	metabat_sens_bins.tsv.047_sub	d__Bacteria;p__Chloroflexota;c__Anaerolineae;o__Aggregatilineales;f__Phototrophicaceae;g__GCA-2702065;s__	1.93496	1.97056	1.83505	1.11443	0.714134	1.31971	0.7641	0.818719	0.747785	1.91353	1.04943	0.776868
JJLCLHJD	metabat_sspec_bins.tsv.001	d__Bacteria;p__Pseudomonadota;c__Gammaproteobacteria;o__Burkholderiales;f__Casimicrobiaceae;g__JACPUX01;s__	1.22091	1.22887	1.57195	0.729875	0.626284	0.872137	0.0616031	0.0336603	0.0642335	1.34058	0.742766	0.0531657
FCMHHKHL	metabat_sspec_bins.tsv.002	d__Bacteria;p__Pseudomonadota;c__Alphaproteobacteria;o__Ferrovibrionales;f__Ferrovibrionaceae;g__;s__	0.584232	0.643239	0.494018	0.256341	0.200293	0.416939	0.147746	0.143696	0.184756	0.57383	0.291191	0.158733
DMGEEPEN	metabat_sspec_bins.tsv.033_sub	d__Bacteria;p__Verrucomicrobiota;c__Verrucomicrobiae;o__Limisphaerales;f__J093;g__DSVZ01;s__	0.890008	0.900413	0.690385	0.486144	0.296517	0.614431	0.837818	0.593645	0.722667	0.826935	0.465697	0.718043
GANCDMDK	metabat_sspec_bins.tsv.040_sub	d__Bacteria;p__Pseudomonadota;c__Gammaproteobacteria;o__Burkholderiales;f__Burkholderiaceae;g__Rubrivivax;s__	0.460676	0.536632	0.443734	0.222177	0.162808	0.286937	0.18635	0.231134	0.31122	0.480347	0.223974	0.242901
EPCNEHLO	metabat_sspec_bins.tsv.042	d__Bacteria;p__Chloroflexota;c__Anaerolineae;o__Aggregatilineales;f__J027;g__CFX10;s__CFX10 sp019913005	8.94109	7.46074	7.13969	7.8378	4.54892	6.74844	3.5821	3.29681	3.11351	7.84717	6.37838	3.33081
GIHMDANB	plasmid_pilon_3	Ca. Methanoperedens carboxydovorans mobile genetic element	0.312133	0.326584	0.358848	2.07898	2.50035	1.71155	1.72306	1.37658	1.5952	0.332522	2.09696	1.56495
OBDMEIME	racon_pilon_3_contig_21	d__Bacteria;p__Methylomirabilota;c__Methylomirabilia;o__Methylomirabilales;f__Methylomirabilaceae;g__Methylomirabilis;s__Methylomirabilis oxygeniifera	3.39685	2.29863	1.75933	1.11319	1.06038	1.69462	0.00140509	0.0015921	0.00136673	2.48494	1.2894	0.00145464
MNOJMHGF	racon_pilon_3_contig_32	d__Bacteria;p__Planctomycetota;c__Phycisphaerae;o__UBA1845;f__UBA1845;g__JABWBH01;s__JABWBH01 sp013360585	13.2244	15.5431	11.6829	6.75817	5.65249	8.61486	1.35892	1.33033	1.79239	13.4835	7.0085	1.49388
HFBOOHMF	racon_pilon_3_contig_55	d__Bacteria;p__Planctomycetota;c__Brocadiia;o__Brocadiales;f__Brocadiaceae;g__Brocadia;s__	14.1588	12.2521	11.6704	9.52271	10.6184	12.7883	9.63147	12.7583	13.5657	12.6938	10.9764	11.9851
GNAFANFP	racon_pilon_3_contig_90	d__Bacteria;p__Pseudomonadota;c__Gammaproteobacteria;o__Xanthomonadales;f__Rhodanobacteraceae;g__Dokdonella_A;s__Dokdonella_A sp014338185	1.71262	2.21616	2.18286	0.952154	0.702119	1.19792	0.0197566	0.0255308	0.0284196	2.03721	0.950732	0.024569
ILCLPKEE	semibin_refined_bins.tsv.010	d__Bacteria;p__Pseudomonadota;c__Alphaproteobacteria;o__Rhizobiales;f__Hyphomicrobiaceae;g__AWTP1-13;s__AWTP1-13 sp008933705	1.56541	1.70751	1.41693	0.490019	0.382295	0.714239	0.615226	0.560887	0.633131	1.56328	0.528851	0.603081
KOOLKEJL	semibin_refined_bins.tsv.012	d__Bacteria;p__Pseudomonadota;c__Alphaproteobacteria;o__Rhizobiales;f__Rhizobiaceae;g__Aquamicrobium_A;s__Aquamicrobium_A sp014860725	0.179841	0.209665	0.184094	0.125861	0.0830582	0.158536	0.323933	0.279573	0.394783	0.1912	0.122485	0.332763
DHMKNKPE	semibin_refined_bins.tsv.016	d__Bacteria;p__Pseudomonadota;c__Gammaproteobacteria;o__Competibacterales;f__Competibacteraceae;g__UBA2383;s__	0.0997592	0.107541	0.0991255	0.0695329	0.0445433	0.0970775	0.235093	0.193309	0.237106	0.102142	0.0703846	0.221836
EBFOHEBC	semibin_refined_bins.tsv.021	d__Bacteria;p__CLD3;c__CLD3;o__SB21;f__SB21;g__SB21;s__SB21 sp008933615	0.0323252	0.0218682	0.0227577	0.0153163	0.0216778	0.0210965	0.0112786	0.0144089	0.0126292	0.0256504	0.0193635	0.0127722
ICFDHMOG	semibin_refined_bins.tsv.024	d__Bacteria;p__Pseudomonadota;c__Gammaproteobacteria;o__Competibacterales;f__Competibacteraceae;g__JARSSO01;s__JARSSO01 sp008933795	0.188895	0.189897	0.159131	0.131665	0.0806642	0.170165	0.43694	0.307664	0.399204	0.179308	0.127498	0.38127
HBEIMFGM	semibin_refined_bins.tsv.028	d__Bacteria;p__Pseudomonadota;c__Alphaproteobacteria;o__Rhizobiales;f__Hyphomicrobiaceae;g__Hyphomicrobium_C;s__	0.386753	0.371626	0.325588	0.183133	0.15539	0.297806	0.0420992	0.0395011	0.0465209	0.361322	0.21211	0.042707
DLDNMMKM	semibin_refined_bins.tsv.029_sub	d__Bacteria;p__Pseudomonadota;c__Gammaproteobacteria;o__GCA-2729495;f__GCA-2729495;g__QUBU01;s__QUBU01 sp014337915	0.107371	0.126853	0.12785	0.0533839	0.0414973	0.0805385	0.0269557	0.0303962	0.0369225	0.120691	0.0584732	0.0314248
KMOOAILA	semibin_refined_bins.tsv.034	d__Bacteria;p__Pseudomonadota;c__Alphaproteobacteria;o__Rhizobiales;f__Kaistiaceae;g__;s__	0.109669	0.116986	0.102994	0.0445425	0.0368627	0.0701439	0.00268389	0.00283244	0.00402715	0.109883	0.0505164	0.00318116
BLPCLGJO	semibin_refined_bins.tsv.044_sub	d__Bacteria;p__Bacteroidota;c__Bacteroidia;o__Cytophagales;f__Cyclobacteriaceae;g__ELB16-189;s__ELB16-189 sp002344795	0.019389	0.0103674	0.022263	0.0137868	0.020861	0.0211734	0.00686128	0.00671562	0.00669279	0.0173398	0.0186071	0.00675656
PCGHCCNF	semibin_refined_bins.tsv.047	d__Bacteria;p__Pseudomonadota;c__Alphaproteobacteria;o__Rhodobacterales;f__Rhodobacteraceae;g__Albidovulum;s__Albidovulum sp008933605	0.0959077	0.102535	0.0767135	0.0534349	0.0491628	0.0780155	0.00460997	0.00452505	0.00658324	0.0917187	0.0602044	0.00523942
FDCMNBGA	semibin_refined_bins.tsv.049	d__Bacteria;p__Bacteroidota;c__Kapaibacteriia;o__Kapaibacteriales;f__Kapaibacteriaceae;g__OLB6;s__OLB6 sp001567175	0.278365	0.25049	0.197732	0.250834	0.153048	0.231524	0.00546882	0.00480829	0.00717792	0.242196	0.211802	0.00581834
LPELLJOC	semibin_refined_bins.tsv.059	d__Bacteria;p__Pseudomonadota;c__Alphaproteobacteria;o__Rhizobiales;f__Rhizobiaceae;g__DUSC01;s__DUSC01 sp008933895	1.16891	1.23004	1.33815	0.983046	0.580216	1.09405	0.972117	0.664645	0.969069	1.2457	0.88577	0.868611
