## Supplementary S11 for "Carbon monoxide metabolism in freshwater anaerobic methanotrophic archaea"

### Sheet: S11_CoxL_Mo-CODHs
Locus_tag	classification	Average rawcounts CH4/NO3-	Average rawcounts CO/NO3-	Average rawcounts CO/CO2
KMOOAILA_02586	d__Bacteria;p__Pseudomonadota;c__Alphaproteobacteria;o__Rhizobiales;f__Kaistiaceae;g__;s__	1.33333	2	2.33333
LPELLJOC_02377	d__Bacteria;p__Pseudomonadota;c__Alphaproteobacteria;o__Rhizobiales;f__Rhizobiaceae;g__DUSC01;s__DUSC01 sp008933895	13.6667	452	122.333
KGCPPKHH_01277	d__Bacteria;p__Chloroflexota;c__Anaerolineae;o__Aggregatilineales;f__Phototrophicaceae;g__GCA-2702065;s__	19.6667	20.3333	55.3333
EPCNEHLO_01313	d__Bacteria;p__Chloroflexota;c__Anaerolineae;o__Aggregatilineales;f__J027;g__CFX10;s__CFX10 sp019913005	65	42.3333	22
AKAIOEBN_04377	d__Bacteria;p__Chloroflexota;c__Anaerolineae;o__Aggregatilineales;f__J027;g__SB15;s__SB15 sp008933735	46.3333	38.3333	174
AHGIPJFE_01152	d__Bacteria;p__Pseudomonadota;c__Gammaproteobacteria;o__Burkholderiales;f__Rhodocyclaceae;g__Desulfobacillus;s__Desulfobacillus sp008933825	269.667	146	361
KMOOAILA_00434	d__Bacteria;p__Pseudomonadota;c__Alphaproteobacteria;o__Rhizobiales;f__Kaistiaceae;g__;s__	1.66667	2	4.66667
JJLCLHJD_01413	d__Bacteria;p__Pseudomonadota;c__Gammaproteobacteria;o__Burkholderiales;f__Casimicrobiaceae;g__JACPUX01;s__	31.3333	39	26.3333
HBEIMFGM_00050	d__Bacteria;p__Pseudomonadota;c__Alphaproteobacteria;o__Rhizobiales;f__Hyphomicrobiaceae;g__Hyphomicrobium_C;s__	4	8	2.66667
FCMHHKHL_03442	d__Bacteria;p__Pseudomonadota;c__Alphaproteobacteria;o__Ferrovibrionales;f__Ferrovibrionaceae;g__;s__	90.6667	23.3333	161
LPELLJOC_00305	d__Bacteria;p__Pseudomonadota;c__Alphaproteobacteria;o__Rhizobiales;f__Rhizobiaceae;g__DUSC01;s__DUSC01 sp008933895	179.667	135.667	236.333
EJENPEPC_00855	d__Bacteria;p__Pseudomonadota;c__Gammaproteobacteria;o__Burkholderiales;f__Burkholderiaceae;g__JAEUPI01;s__JAEUPI01 sp008933545	248	40.6667	809.667
ILCLPKEE_01425	d__Bacteria;p__Pseudomonadota;c__Alphaproteobacteria;o__Rhizobiales;f__Hyphomicrobiaceae;g__AWTP1-13;s__AWTP1-13 sp008933705	282.667	61	1255.67
FCMHHKHL_01881	d__Bacteria;p__Pseudomonadota;c__Alphaproteobacteria;o__Ferrovibrionales;f__Ferrovibrionaceae;g__;s__	12	20.3333	10
ILCLPKEE_01160	d__Bacteria;p__Pseudomonadota;c__Alphaproteobacteria;o__Rhizobiales;f__Hyphomicrobiaceae;g__AWTP1-13;s__AWTP1-13 sp008933705	7.33333	0.666667	8
PCGHCCNF_00336	d__Bacteria;p__Pseudomonadota;c__Alphaproteobacteria;o__Rhodobacterales;f__Rhodobacteraceae;g__Albidovulum;s__Albidovulum sp008933605	3.33333	0	2
ILCLPKEE_00732	d__Bacteria;p__Pseudomonadota;c__Alphaproteobacteria;o__Rhizobiales;f__Hyphomicrobiaceae;g__AWTP1-13;s__AWTP1-13 sp008933705	16.3333	7.33333	2.33333
LPELLJOC_02178	d__Bacteria;p__Pseudomonadota;c__Alphaproteobacteria;o__Rhizobiales;f__Rhizobiaceae;g__DUSC01;s__DUSC01 sp008933895	91	56.3333	74
ILCLPKEE_00839	d__Bacteria;p__Pseudomonadota;c__Alphaproteobacteria;o__Rhizobiales;f__Hyphomicrobiaceae;g__AWTP1-13;s__AWTP1-13 sp008933705	20.6667	6.66667	7.66667
KOOLKEJL_01089	d__Bacteria;p__Pseudomonadota;c__Alphaproteobacteria;o__Rhizobiales;f__Rhizobiaceae;g__Aquamicrobium_A;s__Aquamicrobium_A sp014860725	0	0	1.33333
ILCLPKEE_04463	d__Bacteria;p__Pseudomonadota;c__Alphaproteobacteria;o__Rhizobiales;f__Hyphomicrobiaceae;g__AWTP1-13;s__AWTP1-13 sp008933705	7.33333	2.66667	5
ILCLPKEE_02100	d__Bacteria;p__Pseudomonadota;c__Alphaproteobacteria;o__Rhizobiales;f__Hyphomicrobiaceae;g__AWTP1-13;s__AWTP1-13 sp008933705	21	8.66667	4.66667
ILCLPKEE_04159	d__Bacteria;p__Pseudomonadota;c__Alphaproteobacteria;o__Rhizobiales;f__Hyphomicrobiaceae;g__AWTP1-13;s__AWTP1-13 sp008933705	2	1.33333	1.33333
EJENPEPC_01478	d__Bacteria;p__Pseudomonadota;c__Gammaproteobacteria;o__Burkholderiales;f__Burkholderiaceae;g__JAEUPI01;s__JAEUPI01 sp008933545	56.3333	23.6667	46
KGCPPKHH_03555	d__Bacteria;p__Chloroflexota;c__Anaerolineae;o__Aggregatilineales;f__Phototrophicaceae;g__GCA-2702065;s__	12	3	12.3333
