## Supplementary S12 for "Carbon monoxide metabolism in freshwater anaerobic methanotrophic archaea"

### Sheet: S12_Ni-CODHs
Identified CooS or CdhA/AcsA	Classification	Locus_tag	Average rawcounts CH4/NO3-	Average rawcounts CO/NO3-	Average rawcounts CO/CO2	CH4/NO3- vs CO/NO3- L2FC	CH4/NO3- vs CO/NO3- p-adj	CH4/NO3- vs CO/CO2 L2FC	CH4/NO3- vs CO/CO2 p-adj	CO/NO3- vs CO/CO2 L2FC	CO/NO3- vs CO/CO2 p-adj	Note
CooS	Ca. Methanoperedens carboxydovorans mobile genetic element	GIHMDANB_00023	13242.7	122131	36104.7	0.989684	0.0163703	-2.50978	3.56213e-11	-3.49947	3.57286e-21
CooS	Ca. Methanoperedens carboxydovorans mobile genetic element	GIHMDANB_00018	15459.7	156066	27789.3	1.10959	0.0183861	-3.13027	3.58703e-13	-4.23985	9.02385e-24
CdhA (CdhABC cluster)	d__Archaea;p__Halobacteriota;c__Methanosarcinia;o__Methanosarcinales;f__Methanoperedenaceae;g__Methanoperedens;s__Methanoperedens sp002487355	PADDDONK_02117	1770.33	9009.67	7137.33	0.124138	0.708219	-1.9683	2.55329e-16	-2.09244	9.80915e-19
CooS	d__Archaea;p__Halobacteriota;c__Methanosarcinia;o__Methanosarcinales;f__Methanoperedenaceae;g__Methanoperedens;s__Methanoperedens sp002487355	PADDDONK_03117	7547.33	64316	47360	0.965245	0.0139474	-1.28343	0.000687873	-2.24867	2.98643e-10
CooS	d__Archaea;p__Halobacteriota;c__Methanosarcinia;o__Methanosarcinales;f__Methanoperedenaceae;g__Methanoperedens;s__Methanoperedens sp002487355	PADDDONK_01842	13742	125084	37062	1.13196	0.0159723	-3.11027	5.06323e-13	-4.24223	8.15085e-24
CooS	d__Archaea;p__Halobacteriota;c__Methanosarcinia;o__Methanosarcinales;f__Methanoperedenaceae;g__Methanoperedens;s__Methanoperedens sp002487355	PADDDONK_01837	15586	160504	28383	0.971461	0.0190353	-2.52766	3.04239e-11	-3.49912	4.94511e-21
CooS	d__Archaea;p__Halobacteriota;c__Methanosarcinia;o__Methanosarcinales;f__Methanoperedenaceae;g__Methanoperedens;s__Methanoperedens sp002487355	PADDDONK_03053	80.6667	481	858.333	0.410745	0.0857322	-0.456962	0.0493631	-0.867706	4.99648e-06
CooS	d__Archaea;p__Halobacteriota;c__Methanosarcinia;o__Methanosarcinales;f__Methanoperedenaceae;g__Methanoperedens;s__Methanoperedens sp002487355	PADDDONK_03833	102	424	810.333	-0.0444305	0.914603	-0.878783	0.000638479	-0.834352	0.000419844
CooS	d__Bacteria;p__Bacillota_A;c__Clostridia;o__Acetivibrionales;f__DTU013;g__MnB-11;s__	GLJNLELP_01063	34	0	337	n/a	n/a	n/a	n/a	n/a	n/a	not enough reads for reliable DESeq2 analysis (<25000)
AcsA (complete AcsABCDE cluster)	d__Bacteria;p__Chloroflexota;c__Anaerolineae;o__Aggregatilineales;f__J027;g__CFX10;s__CFX10 sp019913005	EPCNEHLO_04340	102.667	122	764.667	0.413272	0.0864498	3.78838	1.91379e-128	3.3751	7.53381e-107
AcsA (complete AcsABCDE cluster)	d__Bacteria;p__Chloroflexota;c__Anaerolineae;o__Aggregatilineales;f__J027;g__SB15;s__SB15 sp008933735	AKAIOEBN_03183	355	1846.67	10012.7	2.60197	2.09204e-79	3.70264	2.15132e-164	1.10067	1.15587e-16
AcsA (complete AcsABCDE cluster)	d__Bacteria;p__Planctomycetota;c__Brocadiia;o__Brocadiales;f__Brocadiaceae;g__Brocadia;s__	HFBOOHMF_00942	3463.67	6666.67	15380.7	0.436358	0.00060304	0.594956	5.30718e-07	0.158598	0.236045
CODH/ACS cluster overview
Identified CODH CooS or CdhA/AcsA	classification	AcsA/CdhA/CooS	CdhB	AcsB/CdhC	AcsC/CdhE	AcsD/CdhD	AcsE
CooS	Ca. Methanoperedens carboxydovorans mobile genetic element	GIHMDANB_00023
CooS	Ca. Methanoperedens carboxydovorans mobile genetic element	GIHMDANB_00018
CdhA (CdhABC cluster)	d__Archaea;p__Halobacteriota;c__Methanosarcinia;o__Methanosarcinales;f__Methanoperedenaceae;g__Methanoperedens;s__Methanoperedens sp002487355	PADDDONK_02117	PADDDONK_02118	PADDDONK_02119	PADDDONK_00762	PADDDONK_00763
CooS	d__Archaea;p__Halobacteriota;c__Methanosarcinia;o__Methanosarcinales;f__Methanoperedenaceae;g__Methanoperedens;s__Methanoperedens sp002487355	PADDDONK_03117
CooS	d__Archaea;p__Halobacteriota;c__Methanosarcinia;o__Methanosarcinales;f__Methanoperedenaceae;g__Methanoperedens;s__Methanoperedens sp002487355	PADDDONK_01842
CooS	d__Archaea;p__Halobacteriota;c__Methanosarcinia;o__Methanosarcinales;f__Methanoperedenaceae;g__Methanoperedens;s__Methanoperedens sp002487355	PADDDONK_01837
CooS	d__Archaea;p__Halobacteriota;c__Methanosarcinia;o__Methanosarcinales;f__Methanoperedenaceae;g__Methanoperedens;s__Methanoperedens sp002487355	PADDDONK_03053
CooS	d__Archaea;p__Halobacteriota;c__Methanosarcinia;o__Methanosarcinales;f__Methanoperedenaceae;g__Methanoperedens;s__Methanoperedens sp002487355	PADDDONK_03833
CooS	d__Bacteria;p__Bacillota_A;c__Clostridia;o__Acetivibrionales;f__DTU013;g__MnB-11;s__	GLJNLELP_01063		GLJNLELP_01062
AcsA (complete AcsABCDE cluster)	d__Bacteria;p__Chloroflexota;c__Anaerolineae;o__Aggregatilineales;f__J027;g__CFX10;s__CFX10 sp019913005	EPCNEHLO_04340		EPCNEHLO_04341	EPCNEHLO_04344	EPCNEHLO_04343	EPCNEHLO_04346
AcsA (complete AcsABCDE cluster)	d__Bacteria;p__Chloroflexota;c__Anaerolineae;o__Aggregatilineales;f__J027;g__SB15;s__SB15 sp008933735	AKAIOEBN_03183		AKAIOEBN_03184	AKAIOEBN_03187	AKAIOEBN_03186	AKAIOEBN_03189
CooS - incomplete B-cluster	d__Bacteria;p__Desulfobacterota;c__Desulfobacteria;o__Desulfobacterales;f__UBA2174_A;g__SpSt-501;s__	ECJEKJPK_00295
CooS - incomplete B-cluster	d__Bacteria;p__Desulfobacterota;c__Desulfobacteria;o__Desulfobacterales;f__UBA2174_A;g__SpSt-501;s__	ECJEKJPK_02254
AcsA (complete AcsABCDE cluster)	d__Bacteria;p__Planctomycetota;c__Brocadiia;o__Brocadiales;f__Brocadiaceae;g__Brocadia;s__	HFBOOHMF_00942		HFBOOHMF_00943	HFBOOHMF_00945	HFBOOHMF_00948	HFBOOHMF_00949
No AcsA (AcsBCDE cluster)	d__Bacteria;p__Nitrospirota;c__Thermodesulfovibrionia;o__Thermodesulfovibrionales;f__Dissulfurispiraceae;g__Nitrobium;s__Nitrobium versatile			FFNNJDKF_02720	FFNNJDKF_02719	FFNNJDKF_02718	FFNNJDKF_02717
