## Supplementary S14 for "Carbon monoxide metabolism in freshwater anaerobic methanotrophic archaea"

### Sheet: S14_central_metabolism_BLZ2
Pathway	Gene product	Gene	Locus_tag	TPM-av CH4/NO3	TPM-av CO/NO3	TPM-av CO/CO2	CH4/NO3- vs CO/NO3	CH4/NO3- vs CO/CO2	CO/NO3- vs CO/CO2	CH4/NO3- vs CO/NO3- L2FC	CH4/NO3- vs CO/NO3- p-adj	CH4/NO3- vs CO/CO2 L2FC	CH4/NO3- vs CO/CO2 p-adj	CO/NO3- vs CO/CO2 L2FC	CO/NO3- vs CO/CO2 p-adj
Reverse methanogenesis pathway	Methyl-coenzyme M reductase subunit A	mcrA	PADDDONK_02182	59538.8	108329	5905.86	Downregulated	Downregulated	Downregulated	-0.738129	0.0319498	-5.87444	5.76863e-84	-5.13631	2.25695e-64
	Methyl-coenzyme M reductase subunit B	mcrB	PADDDONK_02179	31564.5	53318	2336.06	Downregulated	Downregulated	Downregulated	-0.859974	0.00933171	-6.30429	2.35685e-101	-5.44431	1.13474e-75
	Methyl-coenzyme M reductase subunit C	mcrC	PADDDONK_02181	36015.6	58644.7	3233.16	Downregulated	Downregulated	Downregulated	-0.927544	0.00135681	-6.01641	3.46515e-116	-5.08887	3.59916e-83
	Methyl-coenzyme M reductase subunit D	mcrD	PADDDONK_02180	12942.7	24593.5	860.142	Downregulated	Downregulated	Downregulated	-0.678085	0.00825769	-6.42352	1.12715e-173	-5.74543	6.07557e-139
	Tetrahydromethanopterin S-methyltransferase subunit A (long)	mtrA_l	PADDDONK_00738	142.18	484.628	74.1463	Not significant	Downregulated	Downregulated	0.152828	0.721243	-3.48922	5.2087e-30	-3.64204	4.22469e-33
	Tetrahydromethanopterin S-methyltransferase subunit A (short)	mtrA_s	PADDDONK_01780	201.943	172.95	25.2673	Downregulated	Downregulated	Downregulated	-1.79299	8.3479e-09	-5.51489	8.83692e-77	-3.7219	1.58941e-35
	Tetrahydromethanopterin S-methyltransferase subunit B	mtrB	PADDDONK_00739	38.5828	171.167	22.5206	Not significant	Downregulated	Downregulated	0.514994	0.203894	-3.32005	9.17023e-22	-3.83504	3.7688e-30
	Tetrahydromethanopterin S-methyltransferase subunit C	mtrC	PADDDONK_00740	68.8685	341.181	31.6506	Upregulated	Downregulated	Downregulated	0.682839	0.0469487	-3.6669	2.60465e-33	-4.34974	2.5175e-47
	Tetrahydromethanopterin S-methyltransferase subunit D	mtrD	PADDDONK_02855	37.0343	177.774	68.4856	Upregulated	Downregulated	Downregulated	0.673067	0.0223748	-1.63002	1.98325e-09	-2.30309	1.04189e-18
	Tetrahydromethanopterin S-methyltransferase subunit E	mtrE	PADDDONK_00742	44.4909	331.098	58.2766	Upregulated	Downregulated	Downregulated	1.20853	5.10145e-05	-2.17022	2.95062e-14	-3.37874	3.02938e-34
	Tetrahydromethanopterin S-methyltransferase subunit F	mtrF	PADDDONK_00737	57.424	167.345	32.6451	Not significant	Downregulated	Downregulated	-0.0590741	0.899438	-3.32943	1.97228e-31	-3.27036	4.21749e-32
	Tetrahydromethanopterin S-methyltransferase subunit G	mtrG	PADDDONK_00736	12.5821	82.9451	13.178	Not significant	Downregulated	Downregulated	0.977044	0.0823374	-2.49455	1.22279e-06	-3.47159	5.02542e-13
	Tetrahydromethanopterin S-methyltransferase subunit H	mtrH	PADDDONK_00735	206.034	572.464	148.372	Not significant	Downregulated	Downregulated	-0.154344	0.691746	-3.01882	7.71728e-27	-2.86448	1.31621e-24
	5,10-methylenetetrahydromethanopterin reductase	mer	PADDDONK_03580	106.346	249.167	270.433	Not significant	Downregulated	Downregulated	-0.408501	0.181659	-1.18446	1.19676e-05	-0.775955	0.00401028
	F420H2 dependent methylene H4MPT dehydrogenase	mtd	PADDDONK_02009	27.675	79.0361	79.1082	Not significant	Downregulated	Downregulated	-0.0943694	0.786745	-0.994377	7.98787e-05	-0.900008	0.000195284
	N5,N10-methenyl-H4MPT cyclohydrolase	mch1	PADDDONK_01214	7.57347	40.9754	98.5472	Upregulated	Upregulated	Not significant	0.869386	0.00258188	1.32514	1.20525e-06	0.455755	0.0890894
	N5,N10-methenyl-H4MPT cyclohydrolase	mch2	PADDDONK_02440	14.088	29.8196	62.5498	Not significant	Not significant	Not significant	-0.486528	0.0492652	-0.29815	0.252316	0.188378	0.441055
	Formylmethanofuran--tetrahydromethanopterin N-formyltransferase	ftr	PADDDONK_03977	40.4983	122.837	149.458	Not significant	Downregulated	Downregulated	0.0312014	0.926321	-0.587176	0.00710334	-0.618377	0.00252346
	Tungsten-containing formylmethanofuran dehydrogenase, subunit C	fwdA	PADDDONK_02165	63.5735	160.89	379.599	Not significant	Not significant	Not significant	-0.263287	0.259446	0.0767463	0.784156	0.340033	0.103671
	Tungsten-containing formylmethanofuran dehydrogenase, subunit A	fwdB	PADDDONK_02166	75.9214	196.57	366.835	Not significant	Not significant	Not significant	-0.26646	0.43171	-0.277347	0.414728	-0.010887	0.982188
	Tungsten-containing formylmethanofuran dehydrogenase, subunit B	fwdC	PADDDONK_02167	64.0434	155.7	289.207	Not significant	Not significant	Not significant	-0.33508	0.28602	-0.361777	0.24308	-0.0266978	0.942553
	Tungsten-containing formylmethanofuran dehydrogenase, subunit D	fwdD	PADDDONK_02164	31.7788	41.0255	244.037	Downregulated	Not significant	Upregulated	-1.20808	0.000100386	0.580745	0.0756864	1.78882	2.92946e-10
Bifunctional carbon monoxide dehydrogenase	Carbon monoxide dehydrogenase / acetyl-CoA synthase (CODH/ACS)	cdhA	PADDDONK_02117	63.4038	211.786	93.1102	Not significant	Downregulated	Downregulated	0.124138	0.708219	-1.9683	2.55329e-16	-2.09244	9.80915e-19
	Carbon monoxide dehydrogenase / acetyl-CoA synthase (CODH/ACS)	cdhB	PADDDONK_02118	32.656	131.328	42.3619	Not significant	Downregulated	Downregulated	0.37665	0.329351	-2.18941	1.03788e-11	-2.56606	1.70698e-16
	Carbon monoxide dehydrogenase / acetyl-CoA synthase (CODH/ACS)	cdhC	PADDDONK_02119	49.5106	134.839	58.6355	Not significant	Downregulated	Downregulated	-0.198116	0.531109	-2.29652	1.10487e-20	-2.0984	6.6262e-18
	Carbon monoxide dehydrogenase / acetyl-CoA synthase (CODH/ACS)	cdhD	PADDDONK_00763	46.7203	167.716	72.5596	Not significant	Downregulated	Downregulated	0.22961	0.23693	-1.83814	4.45107e-30	-2.06775	1.92397e-39
	Carbon monoxide dehydrogenase / acetyl-CoA synthase (CODH/ACS)	chdE	PADDDONK_00762	142.624	326.771	62.6095	Not significant	Downregulated	Downregulated	-0.413324	0.101864	-3.68685	5.44623e-65	-3.27353	1.23023e-51
Monofunctional carbon monoxide dehydrogenases	CODH monofunctional	cooS_1	PADDDONK_01837	693.461	4721.45	475.561	Upregulated	Downregulated	Downregulated	1.13196	0.0159723	-3.11027	5.06323e-13	-4.24223	8.15085e-24
	CODH monofunctional	cooS_2	PADDDONK_01842	602.453	3613.1	614.107	Upregulated	Downregulated	Downregulated	0.971461	0.0190353	-2.52766	3.04239e-11	-3.49912	4.94511e-21
	CODH monofunctional	cooS_3	PADDDONK_03053	3.33941	13.1603	13.3123	Not significant	Not significant	Downregulated	0.410745	0.0857322	-0.456962	0.0493631	-0.867706	4.99648e-06
	CODH monofunctional	cooS_4	PADDDONK_03117	341.84	1974.77	805.02	Upregulated	Downregulated	Downregulated	0.965245	0.0139474	-1.28343	0.000687873	-2.24867	2.98643e-10
	CODH monofunctional	cooS_5	PADDDONK_03833	4.22065	11.8276	12.456	Not significant	Downregulated	Downregulated	-0.0444305	0.914603	-0.878783	0.000638479	-0.834352	0.000419844
	CODH monofunctional	cooS_M1	GIHMDANB_00018	688.118	4602.95	465.227	Upregulated	Downregulated	Downregulated	1.10959	0.0183861	-3.13027	3.58703e-13	-4.23985	9.02385e-24
	CODH monofunctional	cooS_M2	GIHMDANB_00023	580.881	3526.37	598.588	Upregulated	Downregulated	Downregulated	0.989684	0.0163703	-2.50978	3.56213e-11	-3.49947	3.57286e-21
CODH/Nitrate reductase cluster (chromosomal)	HCOIIa		PADDDONK_01830	46.4927	1039.01	208.342	Upregulated	Not significant	Downregulated	2.87523	2.89328e-15	-0.353413	0.432964	-3.22864	4.54514e-20
		napH	PADDDONK_01831	45.3061	718.38	189.493	Upregulated	Not significant	Downregulated	2.37886	9.14715e-13	-0.432006	0.272659	-2.81087	3.45395e-18
	HCOIIb		PADDDONK_01832	18.181	225.039	86.7755	Upregulated	Not significant	Downregulated	1.9552	3.28455e-07	-0.285173	0.552101	-2.24037	4.66312e-10
	Orf7		PADDDONK_01833	10.0812	129.082	85.627	Upregulated	Not significant	Downregulated	2.11255	1.13778e-10	0.649989	0.0725928	-1.46256	2.74329e-06
	hypothethical protein		PADDDONK_01834	36.1958	385.727	104.621	Upregulated	Downregulated	Downregulated	1.8446	4.15224e-07	-0.93054	0.0153503	-2.77514	8.22244e-16
	Unusual Nar-type nitrate reductase (Nar)	narH	PADDDONK_01835	50.6813	504.793	251.529	Upregulated	Not significant	Downregulated	1.71308	9.73869e-07	-0.185544	0.688466	-1.89862	1.63631e-08
	Unusual Nar-type nitrate reductase (Nar)	narG	PADDDONK_01836	59.7891	552.309	236.453	Upregulated	Not significant	Downregulated	1.63806	3.87278e-07	-0.496648	0.171358	-2.1347	5.5278e-12
	Monofunctional CODH	cooS_1	PADDDONK_01837	693.461	4721.45	475.561	Upregulated	Downregulated	Downregulated	1.13196	0.0159723	-3.11027	5.06323e-13	-4.24223	8.15085e-24
	hypothethical protein		PADDDONK_01838	18.2162	179.261	429.192	Upregulated	Upregulated	Not significant	1.67801	3.26128e-10	2.03544	7.71386e-15	0.357426	0.207966
	hypothethical protein (DUF1894 - PF08979)		PADDDONK_01839	14.9243	121.835	439.738	Upregulated	Upregulated	Upregulated	1.32427	2.96822e-05	2.34295	7.59327e-15	1.01868	0.000309116
	hypothethical protein (PF13237)		PADDDONK_01840	173.529	376.376	2326.26	Not significant	Upregulated	Upregulated	-0.482275	0.227308	1.23022	0.000519157	1.7125	3.89002e-07
	hypothethical protein (asnC-like)		PADDDONK_01841	4.89517	33.3638	233.747	Upregulated	Upregulated	Upregulated	1.20871	1.10596e-05	3.129	2.00033e-34	1.92029	1.78493e-19
	Monofunctional CODH	cooS_2	PADDDONK_01842	602.453	3613.1	614.107	Upregulated	Downregulated	Downregulated	0.971461	0.0190353	-2.52766	3.04239e-11	-3.49912	4.94511e-21
	Cytochrome C (8 CXXCH) - SP	hao	PADDDONK_01843	17.303	184.854	39.215	Upregulated	Downregulated	Downregulated	1.77621	1.17359e-08	-1.35973	1.53992e-05	-3.13594	1.84448e-26
CODH/Nitrate reductase cluster (MGE)	HCOIIa		GIHMDANB_00011	41.9782	1005.12	204.281	Upregulated	Not significant	Downregulated	2.96844	8.99456e-15	-0.253694	0.614234	-3.22213	3.21039e-18
	NapH	napH	GIHMDANB_00012	41.2287	696.233	184.944	Upregulated	Not significant	Downregulated	2.46011	5.47498e-13	-0.340167	0.416461	-2.80028	2.78484e-17
	HCOIIb		GIHMDANB_00013	17.9611	207.616	82.5341	Upregulated	Not significant	Downregulated	1.85105	6.18229e-06	-0.352765	0.478926	-2.20381	9.7936e-09
	Orf7		GIHMDANB_00014	8.78784	124.952	83.7271	Upregulated	Upregulated	Downregulated	2.29391	5.28576e-13	0.840146	0.0135532	-1.45376	1.39501e-06
	hypothethical protein		GIHMDANB_00015	34.6694	373.134	102.025	Upregulated	Downregulated	Downregulated	1.87629	2.94171e-07	-0.874578	0.0242375	-2.75087	1.88777e-15
	Unusual Nar-type nitrate reductase (Nar)	narH	GIHMDANB_00016	51.2185	491.726	242.697	Upregulated	Not significant	Downregulated	1.67132	6.41358e-07	-0.239952	0.569856	-1.91127	3.0673e-09
	Unusual Nar-type nitrate reductase (Nar)	narG	GIHMDANB_00017	59.1312	534.69	230.419	Upregulated	Not significant	Downregulated	1.60603	4.92524e-07	-0.521153	0.144158	-2.12719	3.79389e-12
	Monofunctional CODH	cooS_M1	GIHMDANB_00018	688.118	4602.95	465.227	Upregulated	Downregulated	Downregulated	1.10959	0.0183861	-3.13027	3.58703e-13	-4.23985	9.02385e-24
	hypothethical protein		GIHMDANB_00019	17.4885	175.44	421.081	Upregulated	Upregulated	Not significant	1.71609	9.08877e-11	2.07124	1.49914e-15	0.355142	0.207149
	hypothethical protein (DUF1894 - PF08979)		GIHMDANB_00020	12.7971	118.046	417.802	Upregulated	Upregulated	Upregulated	1.54748	1.48254e-08	2.53498	3.44916e-22	0.987508	2.15274e-05
	hypothethical protein (PF13237)		GIHMDANB_00021	170.752	362.953	2274.66	Not significant	Upregulated	Upregulated	-0.511546	0.199472	1.22506	0.000619831	1.7366	3.33522e-07
	hypothethical protein (asnC-like)		GIHMDANB_00022	5.52931	34.0172	226.516	Upregulated	Upregulated	Upregulated	1.09538	9.12954e-05	2.93991	5.26019e-30	1.84453	5.62295e-17
	Monofunctional CODH	cooS_M2	GIHMDANB_00023	580.881	3526.37	598.588	Upregulated	Downregulated	Downregulated	0.989684	0.0163703	-2.50978	3.56213e-11	-3.49947	3.57286e-21
	Cytochrome C (8 CXXCH) - SP	hao	GIHMDANB_00024	15.9672	174.722	39.0696	Upregulated	Downregulated	Downregulated	1.79212	1.90572e-08	-1.26422	9.6071e-05	-3.05633	3.58638e-24
Acetyl-CoA into pyruvate	Pyruvate ferredoxin oxidoreductase (PFOR)	porA_1	PADDDONK_03372	30.4712	211.385	56.6036	Upregulated	Downregulated	Downregulated	1.13744	3.6758e-06	-1.63717	7.18088e-12	-2.77461	4.46626e-34
	Pyruvate ferredoxin oxidoreductase (PFOR)	porB_1	PADDDONK_03373	96.8842	385.74	89.1976	Not significant	Downregulated	Downregulated	0.3441	0.253062	-2.66525	1.48787e-26	-3.00935	3.66133e-34
	Pyruvate ferredoxin oxidoreductase (PFOR)	porC_1	PADDDONK_03374	6.36408	42.6222	18.9381	Upregulated	Not significant	Downregulated	1.25689	0.00279669	-0.838646	0.0550345	-2.09554	6.32451e-10
	Pyruvate ferredoxin oxidoreductase (PFOR)	porD_1	PADDDONK_03375	7.37576	44.2028	35.2076	Upregulated	Not significant	Downregulated	1.05196	0.0149834	-0.0980297	0.867287	-1.14999	0.00275418
	Pyruvate ferredoxin oxidoreductase (PFOR)	porC_2	PADDDONK_03897	131.811	327.548	1208.71	Not significant	Upregulated	Upregulated	-0.305291	0.29004	0.667574	0.0101251	0.972864	6.09839e-05
	Pyruvate ferredoxin oxidoreductase (PFOR)	porA_2	PADDDONK_03898	31.4197	145.327	395.241	Not significant	Upregulated	Not significant	0.542503	0.0762895	1.10475	8.96038e-05	0.562247	0.0481375
	Pyruvate ferredoxin oxidoreductase (PFOR)	porB_2	PADDDONK_03899	42.1238	184.425	380.264	Not significant	Upregulated	Not significant	0.520694	0.0368748	0.66007	0.00624998	0.139375	0.599754
Acetyl-CoA into acetate	Acetyl-coenzyme A synthetase	acs	PADDDONK_00321	23.7167	60.5069	84.9094	Not significant	Downregulated	Not significant	-0.278685	0.174472	-0.652809	0.000402495	-0.374125	0.0406739
	acetate ligase	acdB	PADDDONK_01493	7.91539	35.4654	231.224	Not significant	Upregulated	Upregulated	0.530846	0.0180992	2.36514	2.07042e-32	1.8343	9.42231e-23
	acetate ligase	acdA	PADDDONK_01492	2.78542	11.4919	96.3624	Not significant	Upregulated	Upregulated	0.512978	0.194004	2.704	1.56207e-16	2.19102	9.80084e-16
Acetyl-CoA into polyhydroxyalkanoate	Acetyl-CoA acetyltransferase	atoB	PADDDONK_00705	22.8785	77.1905	104.194	Not significant	Not significant	Not significant	0.0962694	0.795631	-0.350076	0.250431	-0.446346	0.100723
	3-oxoacyl-[acyl-carrier-protein] reductase	phaB	PADDDONK_00704	6.6683	41.7091	51.6788	Upregulated	Not significant	Not significant	1.00367	0.00016224	0.445576	0.121149	-0.558089	0.0202927
	3-oxoacyl-[acyl-carrier-protein] reductase	phaB	PADDDONK_00706	13.2396	44.4201	111.311	Not significant	Upregulated	Not significant	0.186363	0.391685	0.638395	0.000483221	0.452031	0.00553438
	Poly(3-hydroxyalkanoate) polymerase subunit	phaC	PADDDONK_00707	26.503	191.703	122.8	Upregulated	Not significant	Downregulated	1.1941	0.000141906	-0.354217	0.324914	-1.54832	1.51222e-07
	Poly(3-hydroxyalkanoate) polymerase subunit	phaE	PADDDONK_00708	7.30809	34.0671	86.1897	Not significant	Upregulated	Not significant	0.608387	0.0630808	1.1196	0.000203208	0.511216	0.0703433
	Soluble heterodisulfide reductase (HdrABC) and associated subunits	hdrC_1	PADDDONK_01803	35.9081	356.687	313.136	Upregulated	Not significant	Downregulated	1.70331	2.83787e-07	0.628604	0.0836343	-1.0747	0.000924031
	Soluble heterodisulfide reductase (HdrABC) and associated subunits	hdrB_1	PADDDONK_01804	10.8623	129.426	147.173	Upregulated	Upregulated	Downregulated	1.97723	8.36373e-11	1.28455	3.42882e-05	-0.692685	0.0219076
	Soluble heterodisulfide reductase (HdrABC) and associated subunits	hdrA3_1	PADDDONK_01805	22.9294	280.097	203.014	Upregulated	Not significant	Downregulated	2.01448	8.02838e-10	0.642411	0.0759984	-1.37207	2.19824e-05
	Soluble heterodisulfide reductase (HdrABC) and associated subunits	mvhD_1	PADDDONK_01806	80.7599	450.679	103.936	Upregulated	Downregulated	Downregulated	0.877611	0.0414996	-2.16634	3.84931e-08	-3.04395	1.41185e-15
	Soluble heterodisulfide reductase (HdrABC) and associated subunits	hdrA_1	PADDDONK_01807	32.3041	287.269	237.322	Upregulated	Not significant	Downregulated	1.55622	1.17584e-05	0.372452	0.373002	-1.18376	0.000656458
	Soluble heterodisulfide reductase (HdrABC) and associated subunits	mvhD_1	PADDDONK_01809	13.7813	235.244	197.632	Upregulated	Upregulated	Downregulated	2.49241	2.82877e-14	1.37468	4.58033e-05	-1.11772	0.000393601
	Formate dehydrogenase (Fdh)	fdhB_1	PADDDONK_01810	14.4536	137.475	102.324	Upregulated	Not significant	Downregulated	1.64755	1.3023e-06	0.337926	0.406348	-1.30962	6.36578e-05
	Formate dehydrogenase (Fdh)	fdhA_1	PADDDONK_01812	7.99947	116.531	97.9197	Upregulated	Upregulated	Downregulated	2.22915	1.18679e-15	1.14238	7.0738e-05	-1.08677	5.49101e-05
	Formate dehydrogenase (Fdh)	fdhA	PADDDONK_03180	7.57227	55.5791	377.725	Upregulated	Upregulated	Upregulated	1.24498	3.55604e-06	3.11943	9.50435e-35	1.87445	1.62527e-14
	Formate dehydrogenase (Fdh)	fdhB	PADDDONK_03182	14.5042	58.2646	370.183	Not significant	Upregulated	Upregulated	0.401961	0.124476	2.16565	5.69715e-22	1.76369	3.93503e-16
	Soluble heterodisulfide reductase (HdrABC) and associated subunits	mvhD_2	PADDDONK_03183	12.4938	67.0145	289.204	Upregulated	Upregulated	Upregulated	0.856038	0.00448876	2.02891	2.51071e-13	1.17288	6.15167e-06
	Soluble heterodisulfide reductase (HdrABC) and associated subunits	hdrA_2	PADDDONK_03184	23.9177	115.935	688.317	Upregulated	Upregulated	Upregulated	0.652903	0.0159754	2.31997	2.86619e-21	1.66707	6.48675e-12
		mvhD_2	PADDDONK_03185	2.10469	13.3991	112.964	Upregulated	Upregulated	Upregulated	1.23705	0.0131502	3.32866	1.60748e-13	2.09161	5.24314e-08
	Soluble heterodisulfide reductase (HdrABC) and associated subunits	hdrA3_2	PADDDONK_03186	16.6624	88.282	570.297	Upregulated	Upregulated	Upregulated	0.773339	0.00448346	2.56085	7.56823e-25	1.78751	4.43661e-13
	Soluble heterodisulfide reductase (HdrABC) and associated subunits	hdrB_2	PADDDONK_03187	5.01006	34.2309	295.157	Upregulated	Upregulated	Upregulated	1.19255	4.67406e-08	3.43742	6.90178e-64	2.24488	4.81427e-39
	Soluble heterodisulfide reductase (HdrABC) and associated subunits	hdrC_2	PADDDONK_03188	3.11542	26.5085	261.104	Upregulated	Upregulated	Upregulated	1.51321	1.896e-07	3.96225	1.34313e-48	2.44904	2.66179e-34
	Soluble heterodisulfide reductase (HdrABC) and associated subunits	hdrC_M1	GIHMDANB_00157	39.5668	344.233	305.594	Upregulated	Not significant	Downregulated	1.53559	3.92426e-07	0.478923	0.157815	-1.05667	0.000324165
	Soluble heterodisulfide reductase (HdrABC) and associated subunits	hdrB_M1	GIHMDANB_00158	9.99538	126.944	144.674	Upregulated	Upregulated	Downregulated	2.04105	7.74126e-10	1.36474	5.2566e-05	-0.67631	0.0421558
	Soluble heterodisulfide reductase (HdrABC) and associated subunits	hdrA3_M1	GIHMDANB_00159	24.0759	269.929	195.942	Upregulated	Not significant	Downregulated	1.88668	1.97657e-08	0.512902	0.178537	-1.37378	3.14305e-05
	Soluble heterodisulfide reductase (HdrABC) and associated subunits	mvhD_M1	GIHMDANB_00160	75.6917	431.757	99.3629	Upregulated	Downregulated	Downregulated	0.910017	0.0363705	-2.13595	9.29245e-08	-3.04597	3.08852e-15
	Soluble heterodisulfide reductase (HdrABC) and associated subunits	hdrA_M1	GIHMDANB_00161	32.4473	281.912	231.007	Upregulated	Not significant	Downregulated	1.53079	1.17226e-05	0.340597	0.414034	-1.19019	0.000484808
	Soluble heterodisulfide reductase (HdrABC) and associated subunits	mvhD_M1	GIHMDANB_00163	12.5014	231.064	195.802	Upregulated	Upregulated	Downregulated	2.60601	1.29937e-15	1.50515	6.2484e-06	-1.10086	0.000422096
	Formate dehydrogenase (Fdh)	fdhB_M1	GIHMDANB_00164	12.9696	130.906	100.603	Upregulated	Not significant	Downregulated	1.7144	7.0735e-07	0.450599	0.257853	-1.2638	0.000150737
	Formate dehydrogenase (Fdh)	fdhA_M1	GIHMDANB_00166	7.96024	111.497	93.729	Upregulated	Upregulated	Downregulated	2.19801	3.61771e-16	1.10402	7.42421e-05	-1.09399	2.53729e-05
	Soluble heterodisulfide reductase (HdrABC) and associated subunits	frhB	PADDDONK_00797	34.1113	110.926	244.751	Not significant	Not significant	Not significant	0.0893968	0.771762	0.333218	0.188713	0.243821	0.311963
	Membrane-bound heterodisulfide reductase	hdrE	PADDDONK_01691	135.277	378.725	210.939	Not significant	Downregulated	Downregulated	-0.147745	0.607485	-1.88263	6.63375e-18	-1.73489	8.51505e-16
	Membrane-bound heterodisulfide reductase	hdrD_long	PADDDONK_01692	245.062	670.766	248.971	Not significant	Downregulated	Downregulated	-0.179224	0.616218	-2.52169	9.05436e-21	-2.34246	2.2187e-18
	Membrane-bound heterodisulfide reductase	hdrD_short	PADDDONK_00636	219.142	271.047	1817.58	Downregulated	Upregulated	Upregulated	-1.27934	5.67611e-09	0.598254	0.00967996	1.8776	5.35291e-19
	Pyrophosphatase	hppA	PADDDONK_03699	85.9271	489.098	57.0896	Upregulated	Downregulated	Downregulated	0.889164	0.0112303	-3.15653	4.09189e-23	-4.0457	7.0654e-38
	F420 quinone oxidoreductase (Fqo)	fqoO	PADDDONK_00861	11.4804	42.9066	19.2795	Not significant	Downregulated	Downregulated	0.293163	0.409932	-1.75494	2.28943e-09	-2.0481	7.55783e-15
	F420 quinone oxidoreductase (Fqo)	fqoN	PADDDONK_00862	6.56505	42.9722	8.21773	Upregulated	Downregulated	Downregulated	1.09264	8.04819e-05	-2.18534	1.78163e-16	-3.27799	1.4096e-39
	F420 quinone oxidoreductase (Fqo)	fqoM	PADDDONK_00863	4.66742	45.4171	16.6096	Upregulated	Downregulated	Downregulated	1.64265	8.83497e-09	-0.704702	0.0207334	-2.34735	1.70484e-19
	F420 quinone oxidoreductase (Fqo)	fqoL	PADDDONK_00864	11.0357	52.3983	21.4502	Upregulated	Downregulated	Downregulated	0.617288	0.0447685	-1.5751	2.06148e-08	-2.19239	3.23518e-16
	F420 quinone oxidoreductase (Fqo)	fqoK	PADDDONK_00865	15.3899	54.4876	47.1051	Not significant	Downregulated	Downregulated	0.279746	0.467672	-0.845435	0.0103487	-1.12518	0.000102546
	F420 quinone oxidoreductase (Fqo)	fqoJ1	PADDDONK_00866	3.30723	21.0729	9.1302	Not significant	Not significant	Downregulated	1.02737	0.0547743	-1.00624	0.0606164	-2.03361	4.09221e-07
	F420 quinone oxidoreductase (Fqo)	fqoJ2	PADDDONK_00867	3.12906	8.70567	4.78123	Not significant	Downregulated	Downregulated	-0.249993	0.771117	-1.86681	0.00389135	-1.61682	0.00462135
	F420 quinone oxidoreductase (Fqo)	fqoI	PADDDONK_00868	9.40047	42.3263	15.5259	Not significant	Downregulated	Downregulated	0.474576	0.282808	-1.83206	1.33409e-06	-2.30663	3.79549e-11
	F420 quinone oxidoreductase (Fqo)	fqoH	PADDDONK_00869	5.66695	36.6447	14.084	Upregulated	Downregulated	Downregulated	1.00224	0.0094126	-1.26204	0.000754401	-2.26428	2.90455e-11
	F420 quinone oxidoreductase (Fqo)	fqoD	PADDDONK_00870	2.65258	19.9189	11.8094	Upregulated	Not significant	Downregulated	1.30479	1.43363e-06	-0.284544	0.373079	-1.58933	2.56632e-13
	F420 quinone oxidoreductase (Fqo)	fqoC	PADDDONK_00871	2.90028	26.754	15.3875	Upregulated	Not significant	Downregulated	1.55771	6.47174e-06	-0.0417019	0.937528	-1.59941	7.43179e-10
	F420 quinone oxidoreductase (Fqo)	fqoB	PADDDONK_00872	4.61645	36.3086	24.6618	Upregulated	Not significant	Downregulated	1.45255	1.83249e-05	-0.0197776	0.974341	-1.47233	3.65724e-07
	F420 quinone oxidoreductase (Fqo)	fqoA	PADDDONK_00873	2.51972	15.4693	15.4382	Upregulated	Not significant	Downregulated	1.00875	0.0239188	0.168404	0.768198	-0.840345	0.0102964
	F420H2 dehydrogenase subunit FqoF	fqof	PADDDONK_03581	68.4241	148.953	207.658	Not significant	Downregulated	Not significant	-0.510495	0.0123066	-0.907076	2.06464e-06	-0.396582	0.0429425
	ATP synthase	ahaA	PADDDONK_01024	28.5044	170.046	72.4851	Upregulated	Downregulated	Downregulated	0.941411	0.000224577	-1.18721	1.60468e-06	-2.12862	1.59663e-19
	ATP synthase	ahaB	PADDDONK_01025	71.5196	308.849	80.7155	Not significant	Downregulated	Downregulated	0.489309	0.124684	-2.36776	1.20935e-17	-2.85707	9.09303e-26
	ATP synthase	ahaC	PADDDONK_01022	7.65841	64.2928	25.0595	Upregulated	Downregulated	Downregulated	1.35562	9.34166e-07	-0.809576	0.00474161	-2.16519	4.00878e-18
	ATP synthase	ahaD	PADDDONK_01026	38.0517	319.622	70.4622	Upregulated	Downregulated	Downregulated	1.47443	1.31376e-14	-1.59473	4.9162e-17	-3.06915	7.11862e-66
	ATP synthase	ahaE	PADDDONK_01021	21.4748	101.006	41.3854	Not significant	Downregulated	Downregulated	0.543759	0.0600005	-1.58694	1.23578e-09	-2.1307	4.29234e-18
	ATP synthase	ahaF	PADDDONK_01023	2.18979	25.8639	12.8085	Upregulated	Not significant	Downregulated	1.95993	1.08159e-05	0.112839	0.858834	-1.8471	5.17801e-10
	ATP synthase	ahaH	PADDDONK_01018	0.322392	4.66291	7.14985	Upregulated	Not significant	Not significant	2.17702	0.0409205	2.03273	0.0540936	-0.144293	0.842249
	ATP synthase	ahaI	PADDDONK_01019	5.86218	58.0325	17.6166	Upregulated	Downregulated	Downregulated	1.70146	7.73661e-18	-0.862054	2.6092e-05	-2.56351	2.0781e-46
	ATP synthase	ahaK	PADDDONK_01020	10.0615	57.6794	17.128	Not significant	Downregulated	Downregulated	0.86006	0.0842906	-1.81535	8.29742e-05	-2.67541	1.31161e-10
	Energy-conserving hydrogenase (Ech)	echA	PADDDONK_03934	102.409	207.075	690.649	Not significant	Not significant	Upregulated	-0.566237	0.00381271	0.337255	0.101193	0.903491	4.90394e-07
	Energy-conserving hydrogenase (Ech)	echF	PADDDONK_01886	0.987491	9.38677	1.9193	Upregulated	Downregulated	Downregulated	1.58399	0.00495514	-1.55344	0.00667207	-3.13743	6.05454e-13
	Energy-conserving hydrogenase (Ech)	echB	PADDDONK_01887	1.25604	11.2392	3.85363	Upregulated	Downregulated	Downregulated	1.52921	7.79906e-06	-0.856391	0.017441	-2.3856	2.60541e-18
	Energy-conserving hydrogenase (Ech)	echDE	PADDDONK_01888	2.33797	16.1366	6.6359	Upregulated	Downregulated	Downregulated	1.17772	0.000131492	-0.991863	0.00140039	-2.16958	9.04226e-17
	Energy-conserving hydrogenase (Ech)	echC	PADDDONK_01889	1.22967	8.83243	3.99968	Not significant	Not significant	Downregulated	1.19763	0.0570625	-0.78545	0.239299	-1.98308	2.74519e-05
	Rieske cyt bc1 complex		PADDDONK_00520	88.6616	355.785	78.8226	Not significant	Downregulated	Downregulated	0.343447	0.234797	-2.67489	1.10018e-28	-3.01834	2.20266e-37
	Rieske cyt bc1 complex		PADDDONK_00521	74.634	516.904	50.4778	Upregulated	Downregulated	Downregulated	1.14387	1.43794e-07	-3.05864	5.56205e-49	-4.2025	1.46431e-94
	Rieske cyt bc1 complex		PADDDONK_00522	26.2399	128.271	33.8897	Upregulated	Downregulated	Downregulated	0.644164	0.00139746	-2.09528	6.20855e-29	-2.73944	9.52404e-56
	Rieske cyt bc1 complex		PADDDONK_00523	2.56532	22.252	11.3674	Upregulated	Not significant	Downregulated	1.45084	0.0257195	-0.251891	0.764464	-1.70273	0.00108
	Rieske cyt bc1 complex		PADDDONK_00524	9.47848	79.2618	26.2327	Upregulated	Downregulated	Downregulated	1.40597	1.61704e-06	-0.99784	0.000890485	-2.40381	1.54756e-22
	Cytochrome b subunit of formate dehydrogenase-like protein		PADDDONK_00525	48.078	192.074	53.3035	Not significant	Downregulated	Downregulated	0.309996	0.165438	-2.34046	8.97945e-35	-2.65045	3.80236e-46
	Cytochrome c554 and c-prime		PADDDONK_00526	184.359	496.167	183.008	Not significant	Downregulated	Downregulated	-0.173323	0.282414	-2.47208	1.72242e-79	-2.29876	5.07514e-70
Nitrate reductases (canonical)	Nar-type nitrate reductase (Nar-associated) - Diheme		PADDDONK_01774	46.6508	274.871	75.4405	Upregulated	Downregulated	Downregulated	0.959658	0.000880518	-1.81018	3.25364e-11	-2.76984	8.14604e-26
	Nar-type nitrate reductase (Nar)	narG	PADDDONK_01775	41.5085	306.812	53.7755	Upregulated	Downregulated	Downregulated	1.25476	0.000722763	-2.20356	3.88728e-10	-3.45832	5.31432e-24
	Nar-type nitrate reductase (Nar)	narH	PADDDONK_01776	11.2257	164.881	31.6019	Upregulated	Downregulated	Downregulated	2.26221	1.28524e-19	-1.01738	9.46297e-05	-3.27959	1.99006e-43
	Nar-type nitrate reductase (Nar)	narJ	PADDDONK_01777	29.8879	285.752	40.1038	Upregulated	Downregulated	Downregulated	1.62887	1.87401e-07	-2.10249	7.03279e-12	-3.73136	2.20266e-37
	Nar-type nitrate reductase (Nar)	narI	PADDDONK_01778	8.63017	91.7671	16.2279	Upregulated	Downregulated	Downregulated	1.7566	9.34166e-07	-1.61924	6.40837e-06	-3.37584	6.97136e-25
	Nar-type nitrate reductase (Nar-associated) - Diheme		GIHMDANB_00128	45.1526	272.649	73.9135	Upregulated	Downregulated	Downregulated	0.987139	0.00103208	-1.8096	2.0735e-10	-2.79674	2.50973e-24
	Nar-type nitrate reductase (Nar)	narG	GIHMDANB_00129	40.1899	295.612	51.0352	Upregulated	Downregulated	Downregulated	1.25551	0.000698676	-2.23051	2.11267e-10	-3.48602	1.81968e-24
	Nar-type nitrate reductase (Nar)	narH	GIHMDANB_00130	11.0904	164.689	30.0255	Upregulated	Downregulated	Downregulated	2.27794	1.93227e-18	-1.08033	6.52265e-05	-3.35827	5.54187e-42
	Nar-type nitrate reductase (Nar)	narJ	GIHMDANB_00131	28.8607	273.591	37.2425	Upregulated	Downregulated	Downregulated	1.59614	2.0504e-06	-2.18382	2.86445e-11	-3.77996	1.73753e-33
	Nar-type nitrate reductase (Nar)	narI	GIHMDANB_00132	8.83781	88.6237	16.6327	Upregulated	Downregulated	Downregulated	1.70856	4.53129e-08	-1.57999	4.57189e-07	-3.28856	4.07767e-31
Nitrite reductases	Cytochrome c-552	nrfA	PADDDONK_01763	80.0398	49.2838	4.98085	Downregulated	Downregulated	Downregulated	-2.27394	1.42249e-05	-6.65104	7.45762e-41	-4.3771	1.81536e-18
	Cytochrome c-type protein NrfH	nrfH	PADDDONK_01764	120.466	64.4368	3.79411	Downregulated	Downregulated	Downregulated	-2.44853	0.00565148	-7.59946	1.577e-20	-5.15093	3.44493e-10
	Cytochrome c-552	nrfA	GIHMDANB_00117	78.5473	49.9352	5.01523	Downregulated	Downregulated	Downregulated	-2.21008	3.82767e-05	-6.61614	5.64727e-39	-4.40606	4.6622e-18
	Cytochrome c-type protein NrfH	nrfH	GIHMDANB_00118	120.371	60.7246	2.65627	Not significant	Downregulated	Downregulated	-2.53071	0.111203	-8.12387	9.63779e-09	-5.59317	7.77795e-05
Nitrogen assimilation	Nitrogenase molybdenum-iron protein subunit beta	nifK	PADDDONK_03549	101.213	129.94	6.35082	Not significant	Downregulated	Downregulated	-1.14071	0.0507773	-6.60444	1.97756e-37	-5.46373	3.51876e-26
	Nitrogenase molybdenum-iron protein alpha chain	nifD	PADDDONK_03550	121.66	124.834	16.7149	Downregulated	Downregulated	Downregulated	-1.49918	0.00602491	-5.47193	4.46148e-28	-3.97275	1.60972e-15
	P-II family nitrogen regulator	glnB-like	PADDDONK_03551	42.2825	10.8367	1.21629	Downregulated	Downregulated	Downregulated	-3.5905	0.000976282	-7.6605	2.12101e-13	-4.07	0.000122957
	P-II family nitrogen regulator	glnB-like	PADDDONK_03552	152.215	38.4314	2.09737	Downregulated	Downregulated	Downregulated	-3.54669	1.42249e-05	-8.75629	2.94211e-28	-5.2096	8.1274e-11
	Nitrogenase iron protein	nifH	PADDDONK_03553	357.718	148.475	2.47532	Downregulated	Downregulated	Downregulated	-2.76631	0.000629124	-9.79239	1.68498e-38	-7.02608	1.62866e-20
	Ammonium transporter	amtB	PADDDONK_03554	384.266	303.47	0.230877	Not significant	Downregulated	Downregulated	-1.83292	0.162491	-13.2397	1.02703e-30	-11.4068	2.46598e-23
	Glutamine synthetase	glnA	PADDDONK_01486	132.562	255.858	205.005	Not significant	Downregulated	Downregulated	-0.667136	0.0587235	-1.91638	1.80387e-09	-1.24924	8.93961e-05
	Glutamate dehydrogenase	gdhA	PADDDONK_01495	137.976	147.511	1424.84	Downregulated	Upregulated	Upregulated	-1.43092	3.04457e-12	0.933502	7.09136e-06	2.36442	4.22469e-33
	Glutamate synthase, NADPH-dependent, small chain	gltA	PADDDONK_03651	28.762	78.9706	98.467	Not significant	Downregulated	Not significant	-0.164511	0.526213	-0.736922	0.000558284	-0.572411	0.0056536
	Glutamate synthase, NADPH-dependent, large chain	gltB1	PADDDONK_00431	61.1955	176.715	48.2427	Not significant	Downregulated	Downregulated	0.000739431	1	-2.91562	1.31443e-11	-2.91636	6.09817e-12
	Glutamate synthase, NADPH-dependent, large chain	gltB2	PADDDONK_00432	45.9877	121.022	55.0956	Not significant	Downregulated	Downregulated	-0.166611	0.73242	-2.27861	1.0956e-10	-2.11199	1.22984e-09
	Ammonium transporter	amt	PADDDONK_01612	5.37627	13.1701	4.287	Not significant	Downregulated	Downregulated	-0.273246	0.520925	-2.83098	3.69434e-17	-2.55774	2.13283e-15
	Ammonium transporter	amt	PADDDONK_01152	0.0995487	0	0.0119579	Not significant	Not significant	Not significant	-4.48782	0.295429	-5.29751	0.206461	-0.809686	0.865839
Iron and phosphorus uptake	Iron permease	ftr	PADDDONK_00162	0.264896	88.6354	8.11979	Upregulated	Upregulated	Downregulated	6.72877	8.22866e-66	2.48864	1.08665e-09	-4.24013	1.94491e-91
	putative transposase IS5		PADDDONK_00163	3.84524	2.8306	25.7167	Downregulated	Not significant	Upregulated	-2.0396	1.12286e-08	0.327053	0.397262	2.36665	1.10942e-14
	Nickel/cobalt efflux system protein		PADDDONK_00164	1.81861	2.68205	2.88055	Not significant	Downregulated	Not significant	-0.969605	0.0859322	-1.80374	0.000421777	-0.834131	0.0907095
	putative ferritin-like, metal binding		PADDDONK_00165	28.4317	16.3362	37.9428	Downregulated	Downregulated	Not significant	-2.30826	7.24309e-09	-1.99423	1.52298e-07	0.314033	0.472157
	putative membrane protein		PADDDONK_00166	64.6511	48.3844	572.461	Downregulated	Not significant	Upregulated	-2.04845	2.37773e-08	0.717609	0.0691693	2.76606	1.57802e-15
	hypothetical protein		PADDDONK_00167	87.2279	87.6596	801.061	Downregulated	Upregulated	Upregulated	-1.5118	8.67708e-13	0.763343	0.000414969	2.27514	7.09833e-30
	hypothetical protein		PADDDONK_00168	52.9162	106.677	629.16	Not significant	Upregulated	Upregulated	-0.564079	0.016231	1.08519	6.4353e-07	1.64927	2.06849e-15
	S-layer family duplication domain-containing protein		PADDDONK_00169	15.9215	32.5633	99.1776	Downregulated	Not significant	Upregulated	-0.603359	0.00304205	0.164251	0.486384	0.76761	2.52458e-05
	putative multicopper oxidase MmcO		PADDDONK_00170	22.2934	41.7302	133.789	Downregulated	Not significant	Upregulated	-0.639773	0.00555259	0.113116	0.696579	0.752889	0.00040856
	hypothetical protein		PADDDONK_00171	0.252256	1.94546	0.395949	Not significant	Not significant	Downregulated	1.48793	0.125991	-1.68121	0.0832528	-3.16914	5.29516e-05
	MHC -outer membrane cytochrome MtrC/MtrF-like domain-containing protein - 16 heme c-type cytochrome - SP		PADDDONK_00172	2.83137	14.0368	6.46827	Upregulated	Downregulated	Downregulated	0.750234	0.0351631	-1.28128	0.000134292	-2.03151	2.62618e-11
	MHC - outer membrane cytochrome MtrC/MtrF-like domain-containing - 12 heme c-type cytochrome with 2 S-layer family duplication domain (IPR006457/PF07752) - SP		PADDDONK_00173	1.72836	10.4325	5.22591	Upregulated	Downregulated	Downregulated	0.899251	0.0364161	-0.973308	0.0214632	-1.87256	5.2413e-07
	putative DNA topoisomerase 1		PADDDONK_00174	1.22683	1.71598	2.21267	Not significant	Not significant	Not significant	-1.03927	0.515956	-1.60276	0.267416	-0.563481	0.677589
	putative ABC transporter ATP-binding protein		PADDDONK_00175	6.75061	490.944	251.014	Upregulated	Upregulated	Downregulated	4.54599	1.55608e-73	2.75366	1.97415e-27	-1.79233	1.32203e-15
	putative ABC transporter, permease protein		PADDDONK_00176	9.16024	765.504	334.959	Upregulated	Upregulated	Downregulated	4.77069	1.12857e-77	2.72192	8.84322e-26	-2.04878	7.08594e-17
	putative ABC transporter, permease protein		PADDDONK_00177	10.7056	816.493	542.663	Upregulated	Upregulated	Downregulated	4.63334	2.49934e-100	3.20413	1.4519e-48	-1.42921	1.18816e-11
	hypotethical protein		PADDDONK_00178	13.8932	771.939	365.26	Upregulated	Upregulated	Downregulated	4.10234	1.43505e-38	2.25149	2.7755e-12	-1.85085	1.15381e-11
	Phosphonate ABC transporter, permease protein PhnE	phnE	PADDDONK_00179	0.628137	336.334	84.4018	Upregulated	Upregulated	Downregulated	7.44685	2.53174e-76	4.6353	6.00127e-30	-2.81154	2.35824e-50
	Phosphonates import ATP-binding protein PhnC	phnC	PADDDONK_00180	1.41302	438.452	188.787	Upregulated	Upregulated	Downregulated	6.63979	7.62935e-85	4.59021	6.41024e-41	-2.04958	7.38749e-17
	Phosphonates import ATP-binding protein PhnD	phnD	PADDDONK_00181	12.6465	1535.2	1031.24	Upregulated	Upregulated	Downregulated	5.28603	4.24364e-97	3.87388	1.24888e-52	-1.41215	1.38776e-08
	Iron permease	ftr	PADDDONK_00182	81.2181	3222.17	2834.46	Upregulated	Upregulated	Downregulated	3.64898	5.48011e-40	2.63473	2.30151e-21	-1.01425	0.000357661
Multiheme cytochromes (SP indicates signalling protein)	54 heme c-type cytochrome - SP		PADDDONK_01949	73.0927	245.95	234.61	Not significant	Downregulated	Downregulated	0.134852	0.685823	-0.843245	0.00108055	-0.978097	7.70187e-05
	22 heme c-type cytochrome - SP		PADDDONK_00353	6.40083	11.4286	95.0473	Downregulated	Upregulated	Upregulated	-0.7911	3.87011e-05	1.40074	8.82638e-15	2.19184	3.26529e-37
	18 heme c-type cytochrome - SP		PADDDONK_01950	54.6102	101.155	106.854	Downregulated	Downregulated	Downregulated	-0.660865	0.00626281	-1.50758	1.88539e-11	-0.846717	0.000179806
	16 heme c-type cytochrome - SP		PADDDONK_00172	2.83137	14.0368	6.46827	Upregulated	Downregulated	Downregulated	0.750234	0.0351631	-1.28128	0.000134292	-2.03151	2.62618e-11
	16 heme c-type cytochrome - SP		PADDDONK_00355	79.9291	167.909	120.906	Not significant	Downregulated	Downregulated	-0.536274	0.101104	-1.95174	1.45726e-11	-1.41547	8.83065e-07
	16 heme c-type cytochrome - SP		PADDDONK_02951	2779.67	2780.35	8647.53	Downregulated	Downregulated	Upregulated	-1.54788	2.71919e-07	-0.882174	0.00479144	0.665708	0.0304213
	13 heme c-type cytochrome - SP		PADDDONK_01951	2.13228	6.54984	15.7782	Not significant	Not significant	Not significant	0.00251549	1	0.407803	0.280653	0.405288	0.229441
	12 heme c-type cytochrome with 2 S-layer family duplication domain (IPR006457/PF07752) - SP		PADDDONK_00173	1.72836	10.4325	5.22591	Upregulated	Downregulated	Downregulated	0.899251	0.0364161	-0.973308	0.0214632	-1.87256	5.2413e-07
	12 heme c-type cytochrome		PADDDONK_02780	11.2851	125.226	104.02	Upregulated	Upregulated	Downregulated	1.87413	1.01048e-19	0.749493	0.000534737	-1.12464	5.16209e-09
	11 heme c-type cytochrome		PADDDONK_01921	2.23874	12.1072	19.9484	Upregulated	Upregulated	Not significant	0.79741	0.00380404	0.719522	0.00803459	-0.0778874	0.777762
	11 heme c-type cytochrome - SP		PADDDONK_02883	15.7441	57.3516	49.5249	Not significant	Downregulated	Downregulated	0.249728	0.343892	-0.841596	0.000198299	-1.09132	1.59672e-07
	8 heme c-type cytochrome - SP		PADDDONK_01843	17.303	184.854	39.215	Upregulated	Downregulated	Downregulated	1.77621	1.17359e-08	-1.35973	1.53992e-05	-3.13594	1.84448e-26
	7 heme c-type cytochrome		PADDDONK_01114	241.399	255.552	2198.21	Downregulated	Not significant	Upregulated	-1.56234	4.5749e-07	0.63394	0.0583409	2.19628	1.27705e-13
	7 heme c-type cytochrome		PADDDONK_01942	0.56177	19.3343	19.3296	Upregulated	Upregulated	Downregulated	3.49118	3.84193e-14	2.67069	7.67879e-09	-0.82049	0.00466392
	7 heme c-type cytochrome (IPR013784)		PADDDONK_01943	11.229	82.6032	37.0148	Upregulated	Downregulated	Downregulated	1.24081	1.83012e-08	-0.791579	0.000454421	-2.03239	4.08607e-22
	6 heme c-type cytochrome (IPR013784) - LIPO		PADDDONK_01119	4.63704	13.4566	92.1588	Not significant	Upregulated	Upregulated	-0.150874	0.719053	1.77539	3.96416e-09	1.92626	3.07146e-12
	6 heme c-type cytochrome - SP		PADDDONK_01937	8.20823	69.7052	148.23	Upregulated	Upregulated	Not significant	1.54284	5.95543e-09	1.76007	1.0365e-11	0.217227	0.410324
	6 heme c-type cytochrome - SP		PADDDONK_02263	4.0554	20.406	123.041	Upregulated	Upregulated	Upregulated	0.713293	0.00711005	2.46331	2.54484e-25	1.75001	9.15294e-18
	6 heme c-type cytochrome		PADDDONK_03955	29.3849	74.2076	282.555	Not significant	Upregulated	Upregulated	-0.302341	0.300593	0.751732	0.00346743	1.05407	8.7783e-06
	5 heme c-type cytochrome - SP		PADDDONK_00525	48.078	192.074	53.3035	Not significant	Downregulated	Downregulated	0.309996	0.165438	-2.34046	8.97945e-35	-2.65045	3.80236e-46
	5 heme c-type cytochrome - SP		PADDDONK_00526	184.359	496.167	183.008	Not significant	Downregulated	Downregulated	-0.173323	0.282414	-2.47208	1.72242e-79	-2.29876	5.07514e-70
	5 heme c-type cytochrome - SP		PADDDONK_01829	32.8635	407.739	182.314	Upregulated	Not significant	Downregulated	2.00673	3.97073e-13	-0.0264117	0.954903	-2.03314	3.05497e-14
	5 heme c-type cytochrome - SP		PADDDONK_01917	3.04829	10.1502	43.2302	Not significant	Upregulated	Upregulated	0.156959	0.734424	1.42168	2.03848e-05	1.26472	6.5301e-06
	5 heme c-type cytochrome - SP		PADDDONK_01933	21.5519	64.919	334.472	Not significant	Upregulated	Upregulated	-0.0214556	0.987491	1.41879	0.0172456	1.44024	0.011304
	5 heme c-type cytochrome - SP		PADDDONK_01935	15.4811	39.8051	81.9317	Not significant	Not significant	Not significant	-0.189973	0.387436	-0.00633958	0.984949	0.183633	0.339734
	5 heme c-type cytochrome - SP		PADDDONK_02775	76.1182	202.016	498.34	Not significant	Not significant	Not significant	-0.254949	0.250072	0.220647	0.324914	0.475596	0.0130202
	5 heme c-type cytochrome - SP		PADDDONK_02779	11.9045	127.503	178.391	Upregulated	Upregulated	Not significant	1.87743	3.35069e-15	1.51172	2.19109e-10	-0.365714	0.132184
	5 heme c-type cytochrome		PADDDONK_02964	228.379	476.14	748.918	Not significant	Downregulated	Not significant	-0.543127	0.0528491	-0.800921	0.00272448	-0.257793	0.364922
	4 heme c-type cytochrome		PADDDONK_01763	80.0398	49.2838	4.98085	Downregulated	Downregulated	Downregulated	-2.27394	1.42249e-05	-6.65104	7.45762e-41	-4.3771	1.81536e-18
	4 heme c-type cytochrome - SP		PADDDONK_01764	120.466	64.4368	3.79411	Downregulated	Downregulated	Downregulated	-2.44853	0.00565148	-7.59946	1.577e-20	-5.15093	3.44493e-10
	4 heme c-type cytochrome - SP		PADDDONK_01919	2805.89	4594.39	33304	Downregulated	Upregulated	Upregulated	-0.865009	8.8879e-05	1.09303	3.50701e-07	1.95804	2.55049e-21
	4 heme c-type cytochrome - SP		PADDDONK_01939	11.0482	99.4339	115.795	Upregulated	Upregulated	Downregulated	1.55915	2.04126e-16	0.915319	2.00593e-06	-0.643829	0.000227384
	3 heme c-type cytochrome (DnaJ chaperone) -		PADDDONK_00113	14.051	42.9133	94.649	Not significant	Not significant	Not significant	0.0279439	0.910575	0.300452	0.0674802	0.272508	0.0583071
	3 heme c-type cytochrome		PADDDONK_02776	6.40808	38.304	54.8018	Upregulated	Upregulated	Not significant	0.957215	0.000306799	0.649363	0.0153626	-0.307852	0.163151
